# Genetic architecture of gene regulation in Indonesian populations identifies QTLs associated with local ancestry and archaic introgression

**DOI:** 10.1101/2020.09.25.313726

**Authors:** Heini M. Natri, Georgi Hudjashov, Guy Jacobs, Pradiptajati Kusuma, Lauri Saag, Chelzie Crenna Darusallam, Mait Metspalu, Herawati Sudoyo, Murray P. Cox, Irene Gallego Romero, Nicholas E. Banovich

**Affiliations:** Center for Evolution and Medicine, School of Life Sciences, Arizona State University, Tempe 85281, AZ, USA; The Translational Genomics Research Institute, Phoenix 85004, AZ, USA; Statistics and Bioinformatics Group, School of Fundamental Sciences, Massey University, Palmerston North 4410, New Zealand; Centre for Genomics, Evolution and Medicine, Institute of Genomics, University of Tartu, Tartu, 51010, Estonia; Leverhulme Centre for Human Evolutionary Studies, Department of Archaeology, University of Cambridge, Cambridge, CB2 1QH, United Kingdom; Complexity Institute, Nanyang Technological University, Singapore, 637460; Laboratory of Genome Diversity and Disease, Eijkman Institute for Molecular Biology, Jakarta 10430, Indonesia; Institute of Genomics, University of Tartu, Tartu, 51010, Estonia; Melbourne Integrative Genomics, University of Melbourne, Parkville 3010, Australia; School of BioSciences, University of Melbourne, Parkville 3010, Australia; Centre for Stem Cell Systems, University of Melbourne, Parkville 3010, Australia

**Author notes:** **Corresponding author information**, Murray P. Cox, Irene Gallego Romero, Nicholas E. Banovich.

**Keywords:** Genetic variation, Gene regulation, eQTL, QTL, Neandertal, Denisovan, Indonesia

## Abstract

Lack of diversity in human genomics limits our understanding of the genetic underpinnings of complex traits, hinders precision medicine, and contributes to health disparities. To map genetic effects on gene regulation in the underrepresented Indonesian population, we have integrated genotype, gene expression, and CpG methylation data from 115 participants across three island populations that capture the major sources of genomic diversity on the region. In a comparison with a European dataset, we identify 166 uniquely Indonesia-specific eQTLs, highlighting the benefits of performing association studies on non-European populations. By combining local ancestry and archaic introgression inference eQTLs and methylQTLs, we identify regulatory loci driven by modern Papuan ancestry as well as introgressed Denisovan and Neanderthal variation. GWAS colocalization connects QTLs detected here to hematological traits. Our findings illustrate how local ancestry and archaic introgression drive variation in gene regulation across genetically distinct and in admixed populations.
