## Supplemental_materials for "Genetic architecture of gene regulation in Indonesian populations identifies QTLs associated with local ancestry and archaic introgression": Supplementary File 8.tsv

chr	pos	R2	p	target
chr10	5820379	0.001111323	0.779485959	ENSG00000057608
chr10	6028491	0.018581509	0.250167501	ENSG00000134470
chr10	15239498	0.000249004	0.894585358	ENSG00000152465
chr10	16856685	0.003379292	0.625182865	ENSG00000148484
chr10	26712483	0.191943398	0.000105959	ENSG00000077420
chr10	45869171	0.310851976	2.99E-07	ENSG00000012779
chr10	79604958	0.048021042	0.062504207	ENSG00000151208
chr10	119165399	0.031705114	0.131771294	ENSG00000165650
chr11	2323619	0.007378049	0.469948871	ENSG00000110665
chr11	2320884	0.025224828	0.179563068	ENSG00000064201
chr11	11969414	0.022427307	0.20601852	ENSG00000170242
chr11	58567515	0.000180783	0.910108989	ENSG00000156689
chr11	60144376	0.001430861	0.750691906	ENSG00000166928
chr11	68692141	0.008641975	0.434063688	ENSG00000197345
chr11	68667198	0.008641975	0.434063688	ENSG00000132740
chr11	86346940	0.001794486	0.721953977	ENSG00000073921
chr11	86356877	0.003515701	0.618274354	ENSG00000151376
chr11	94449840	0.020026408	0.232378465	ENSG00000166025
chr12	418777	0.006863223	0.485923832	ENSG00000073614
chr12	489205	0.007294669	0.472478216	ENSG00000120647
chr12	10282736	0.00644915	0.499428462	ENSG00000197992, ENSG00000172243
chr12	33058258	0.044371858	0.073642391	ENSG00000057294
chr12	56591979	0.083682008	0.013055332	ENSG00000092841
chr12	58330053	0.138249368	0.001199682	ENSG00000166896
chr12	69958202	0.004345865	0.579490128	ENSG00000166225
chr12	93869439	0.000720461	0.821656115	ENSG00000198015
chr12	95471943	0.032133578	0.129147947	ENSG00000180263
chr12	100577526	0.044204894	0.074199276	ENSG00000111647
chr12	102177321	0.020413949	0.227866343	ENSG00000111670
chr12	102303733	0.050222076	0.056649338	ENSG00000136048
chr12	102492590	0.095043907	0.007964912	ENSG00000185480
chr12	104184969	0.299039781	5.57E-07	ENSG00000111696
chr12	104668544	0.003950259	0.597322954	ENSG00000198431
chr12	104983458	0.711705473	7.42E-21	ENSG00000171310
chr12	108079446	0.010017718	0.399499414	ENSG00000136045, ENSG00000110851
chr12	113289070	0.104558519	0.005263482	ENSG00000089169
chr12	113351520	0.183434344	0.000156799	ENSG00000089127
chr12	113707679	2.99E-06	0.98841282	ENSG00000089060
chr12	113793960	0.018892688	0.246202221	ENSG00000151176
chr12	121569505	0.000654599	0.829875167	ENSG00000089041
chr12	121550789	0.025258173	0.179272043	ENSG00000135124
chr12	122062593	0.051987538	0.052365866	ENSG00000276045, ENSG00000139714
chr12	123268734	0.024079211	0.189895945	ENSG00000130783
chr12	124033885	0.058285082	0.039622636	ENSG00000168778
chr13	21106061	0.012098011	0.354260069	ENSG00000165475
chr13	75870313	0.016030246	0.285794367	ENSG00000136111
chr13	79232299	0.045630807	0.069581971	ENSG00000152193
chr13	113895709	0.735822716	3.29E-22	ENSG00000126226
chr14	36279119	0.006148441	0.509635389	ENSG00000174373
chr14	56589022	0.06667329	0.027409683	ENSG00000139946
chr14	58677500	0.006815943	0.487435104	ENSG00000131966
chr14	64038727	0.084334507	0.012689988	ENSG00000054654
chr14	65188240	0.468039248	2.52E-11	ENSG00000126822
chr14	65499450	0.0060394	0.51342479	ENSG00000257365
chr14	65796846	0.119856955	0.002697287	ENSG00000033170
chr14	71062432	0.02346104	0.195752979	ENSG00000134007
chr14	71185861	0.142705543	0.000984541	ENSG00000006432
chr14	77192571	2.24E-05	0.968286716	ENSG00000071246
chr14	92241352	0.007901391	0.454551651	ENSG00000133962
chr14	92511474	0.042503736	0.080132391	ENSG00000066427
chr14	92588219	0.047023205	0.06536284	ENSG00000165934
chr14	92956184	0.010478347	0.388815132	ENSG00000140090
chr14	96836924	0.105458416	0.005061007	ENSG00000100744
chr15	33402084	0.046860304	0.065842327	ENSG00000248905
chr15	34542730	0.018438829	0.252011374	ENSG00000134152
chr15	34635029	0.010309026	0.392694823	ENSG00000140199
chr15	34634124	0.017704676	0.261763535	ENSG00000182117
chr15	35355385	0.01785626	0.259712902	ENSG00000198146
chr15	41101124	0.020615183	0.225564295	ENSG00000166140
chr15	45929424	0.030925069	0.13669832	ENSG00000137767
chr15	56277401	0.003905497	0.599411664	ENSG00000069869
chr15	57855760	0.037373001	0.101270405	ENSG00000263155
chr15	59936383	0.118357488	0.002880476	ENSG00000140307
chr15	65161137	0.010286338	0.393218827	ENSG00000241839
chr15	65151635	0.003395346	0.624360958	ENSG00000166839
chr15	66572692	0.008618748	0.434684725	ENSG00000166938
chr15	66827740	0.102741643	0.005697132	ENSG00000075131
chr15	66770163	0.115673317	0.003239667	ENSG00000174446
chr15	67845930	0.055747591	0.044322246	ENSG00000137764
chr15	78831928	0.007378049	0.469948871	ENSG00000169684
chr15	79895669	0.026766358	0.166650199	ENSG00000169330
chr15	80994263	0.003961268	0.596811577	ENSG00000136379
chr16	20624224	0.000519405	0.848223403	ENSG00000166743
chr16	23583073	0.061968312	0.033691764	ENSG00000103365
chr16	23701538	0.018585637	0.250114395	ENSG00000166847
chr16	27458058	0.026627446	0.167769841	ENSG00000103522
chr16	28614734	0.053156934	0.049714377	ENSG00000197165
chr16	28591755	0.004212821	0.585366033	ENSG00000196502
chr16	28857645	0.017705382	0.261753935	ENSG00000178952
chr16	50724862	0.017493386	0.26465496	ENSG00000167207
chr16	57160026	0.413000566	8.82E-10	ENSG00000140848
chr16	67453634	0.414438503	8.07E-10	ENSG00000159720
chr16	68603988	0.015717498	0.29058206	ENSG00000184939
chr16	70425046	0.524953604	4.30E-13	ENSG00000168872
chr16	70617097	0.486750222	6.95E-12	ENSG00000103051
chr16	70628043	0.084965249	0.01234657	ENSG00000189091
chr16	71625620	0.013211915	0.332875529	ENSG00000040199
chr16	71773190	0.026485394	0.168923547	ENSG00000166747
chr16	72050480	0.034434559	0.115998659	ENSG00000257017
chr16	72132064	0.148899225	0.000747319	ENSG00000140829
chr16	74687049	0.015108508	0.300197896	ENSG00000168411
chr16	75806126	0.067312282	0.026653653	ENSG00000065457
chr16	77238456	0.006536448	0.49652975	ENSG00000103111
chr16	84808622	0.02274612	0.202787593	ENSG00000103194
chr16	85043160	0.020531048	0.226523412	ENSG00000153786
chr16	89975638	0.034879086	0.113629774	ENSG00000198211
chr17	1673276	0.033623146	0.120461658	ENSG00000167716
chr17	1800949	0.017148526	0.269458739	ENSG00000132383
chr17	3566232	0.013246823	0.332233382	ENSG00000213977
chr17	7579619	0.003906641	0.599358092	ENSG00000141510
chr17	7975764	0.019500547	0.238671925	ENSG00000179094
chr17	8145313	0.020545073	0.226363197	ENSG00000178971
chr17	12895815	0.231439418	1.65E-05	ENSG00000006744
chr17	33403449	0.073360221	0.020464867	ENSG00000005156
chr17	33347529	0.01635872	0.280871603	ENSG00000092871
chr17	33912404	0.049620208	0.058191364	ENSG00000006125
chr17	34869155	0.019244416	0.241810816	ENSG00000273611
chr17	34905408	0.012957746	0.337600628	ENSG00000278311
chr17	36002599	0.000662191	0.828906362	ENSG00000278053
chr17	37912377	0.010722264	0.383320598	ENSG00000161405
chr17	38069076	0.009440264	0.413498037	ENSG00000073605
chr17	38068043	0.009440264	0.413498037	ENSG00000172057
chr17	38119448	0.004118404	0.589609163	ENSG00000167914
chr17	38178149	0.00463732	0.567016207	ENSG00000108344
chr17	71207590	0.033425926	0.121574324	ENSG00000133193
chr17	71213195	0.031527441	0.132876173	ENSG00000141219
chr17	73959857	0.00887337	0.427948816	ENSG00000161533
chr18	3246486	0.132725192	0.001531561	ENSG00000101605
chr18	12575368	0.007370039	0.470190919	ENSG00000134278
chr18	20985788	0.020839042	0.223035593	ENSG00000141458
chr18	32979506	0.001040143	0.786491616	ENSG00000186814
chr18	32952682	0.003334719	0.62747755	ENSG00000186496
chr18	32753464	0.023662551	0.193821224	ENSG00000141429
chr18	39531658	0.002981827	0.64634564	ENSG00000078142
chr18	44174553	0.006278883	0.505164738	ENSG00000167210
chr18	48359730	0.002174077	0.695266289	ENSG00000082212
chr18	61554202	0.061054116	0.035073444	ENSG00000197632
chr18	61555294	1.37E-05	0.975245337	ENSG00000242550
chr19	5788874	0.00120494	0.770630378	ENSG00000141994
chr19	6900830	0.016396823	0.28030743	ENSG00000174837
chr19	7694662	0.049272346	0.059102432	ENSG00000229833
chr19	7701666	0.059941062	0.036834133	ENSG00000174788
chr19	8395410	0.060978005	0.035191054	ENSG00000233927
chr19	9525913	0.031492448	0.133094977	ENSG00000174652
chr19	9625171	0.040856475	0.086356052	ENSG00000197961
chr19	11292083	0.000241327	0.89621388	ENSG00000197256
chr19	48799716	0.002442372	0.677985454	ENSG00000142227
chr19	48949286	0.012912289	0.338455019	ENSG00000105447
chr19	48964305	0.00042665	0.862295286	ENSG00000105443
chr19	52000672	0.534961996	2.00E-13	ENSG00000254521
chr19	52131733	0.010543883	0.387328004	ENSG00000268500
chr19	52132392	0.023319888	0.197119302	ENSG00000254415
chr19	52246321	0.000974735	0.793159535	ENSG00000171051
chr19	52276665	0.059066305	0.038281154	ENSG00000171049
chr19	52378548	0.018566017	0.250366914	ENSG00000176024
chr1	11740358	0.001569151	0.739331657	ENSG00000132879
chr1	11882632	0.000131314	0.923345126	ENSG00000011021
chr1	12059412	0.056702025	0.042490803	ENSG00000083444
chr1	12038059	0.093778353	0.008415684	ENSG00000116688
chr1	20926051	0.009491001	0.412239815	ENSG00000158825
chr1	23061551	0.053428053	0.049119694	ENSG00000133216
chr1	39452567	0.016352695	0.280960946	ENSG00000174574
chr1	43917083	0.078282828	0.016513457	ENSG00000178922
chr1	46507668	0.013200878	0.333078897	ENSG00000159596
chr1	47035643	0.007119158	0.477874277	ENSG00000079277
chr1	53450720	0.088588284	0.010546697	ENSG00000116171
chr1	53553657	0.015931373	0.287297215	ENSG00000162383
chr1	59147420	0.105777024	0.004991191	ENSG00000162601
chr1	89441642	0.015171621	0.299182861	ENSG00000137944
chr1	89471892	0.024824019	0.183103535	ENSG00000117226
chr1	89592384	0.01038181	0.391020407	ENSG00000213512
chr1	90010814	0.024830448	0.183046123	ENSG00000197147
chr1	90288905	0.020645725	0.225217312	ENSG00000171492
chr1	115455173	0.037622456	0.100115986	ENSG00000052723
chr1	151894379	0.027729658	0.15911253	ENSG00000159445
chr1	161863898	0.013674876	0.324489803	ENSG00000118217
chr1	168239293	0.092635931	0.008844416	ENSG00000213064
chr1	168518321	0.032238754	0.128512746	ENSG00000143184
chr1	169072992	0.033399209	0.121725908	ENSG00000143153
chr1	173472094	0.006458155	0.499128121	ENSG00000117592
chr1	183002639	0.036105931	0.107358551	ENSG00000135862
chr1	183532437	0.045986439	0.068477975	ENSG00000116698
chr1	200330479	0.170337876	0.000284965	ENSG00000162702
chr1	201954697	0.044055725	0.074700551	ENSG00000176393
chr1	207494416	0.027663934	0.159614496	ENSG00000196352
chr1	223943536	0.010531448	0.387609565	ENSG00000162909
chr1	228351087	0.006026786	0.513866302	ENSG00000181873
chr1	233080954	0.013703605	0.323978582	ENSG00000135778
chr1	234610539	0.001789805	0.722302093	ENSG00000059588
chr1	246862176	0.029345504	0.147307726	ENSG00000143653
chr20	805981	2.87E-05	0.964101944	ENSG00000125898
chr20	21098319	0.003182504	0.635459001	ENSG00000088970
chr20	42826555	0.033246363	0.122597087	ENSG00000132823
chr20	43514210	0.06415362	0.030609542	ENSG00000166913
chr20	50388229	0.21605187	3.43E-05	ENSG00000054793
chr20	50736665	0.07677879	0.017631482	ENSG00000020256
chr20	51588847	0.001103694	0.780225037	ENSG00000182463
chr20	61622247	0.010469191	0.389023534	ENSG00000101190
chr20	62039616	0.098028401	0.006994933	ENSG00000101213
chr21	16368253	0.014623716	0.3081427	ENSG00000180530
chr21	30325930	0.024079211	0.189895945	ENSG00000156239
chr21	30389622	0.000296099	0.885110186	ENSG00000156253
chr21	30440230	0.007233796	0.47433858	ENSG00000156261
chr21	33712526	5.14E-06	0.984806205	ENSG00000142207
chr21	33783787	0.003075787	0.641194738	ENSG00000166979
chr21	33753369	0.002029656	0.70508106	ENSG00000243646
chr21	39585651	0.000754309	0.817585444	ENSG00000157551
chr21	42689637	0.001947841	0.710818937	ENSG00000183844
chr21	42793791	0.026666667	0.167452865	ENSG00000157601
chr21	43869929	0.043563299	0.076380747	ENSG00000160185
chr21	44511557	0.148683866	0.000754532	ENSG00000160201
chr21	44509603	0.170535125	0.000282426	ENSG00000275895
chr21	45084548	0.002875629	0.652286674	ENSG00000160208
chr21	45172628	0.08856324	0.01055819	ENSG00000160209
chr21	45195096	0.006670224	0.492141953	ENSG00000160213
chr21	45773265	0.011433507	0.367904024	ENSG00000142185
chr22	21334873	0.001334668	0.758954495	ENSG00000099949
chr22	21965834	0.008611363	0.434882479	ENSG00000161179
chr22	22298664	0.120261661	0.002649852	ENSG00000100034
chr22	32191591	0.004780453	0.561078942	ENSG00000185721
chr22	32131933	4.43E-06	0.985906292	ENSG00000241878
chr22	39747050	2.74E-05	0.964944926	ENSG00000100321
chr22	42441302	0.053703704	0.048522594	ENSG00000183172
chr22	42546852	0.014226631	0.314851503	ENSG00000100197
chr22	44567854	0.003328505	0.627798956	ENSG00000138964
chr22	44855495	0.112847222	0.003665835	ENSG00000188636
chr22	46991399	0.051309968	0.05396871	ENSG00000075240
chr22	50858287	0.01870193	0.248623941	ENSG00000100239
chr2	3500709	0.001953125	0.710444295	ENSG00000182551
chr2	39083812	0.00620138	0.507812906	ENSG00000163214
chr2	97201682	0.101543268	0.006002417	ENSG00000196843
chr2	99706817	0.008077268	0.449553741	ENSG00000135951
chr2	99759235	0.007233796	0.47433858	ENSG00000273045
chr2	99771533	0.014456392	0.310947057	ENSG00000144182
chr2	103344555	0.015843234	0.288645244	ENSG00000135953
chr2	128366779	0.00886895	0.428064405	ENSG00000169994
chr2	168002302	3.99E-05	0.95768216	ENSG00000163092
chr2	169960422	0.012062325	0.354975168	ENSG00000073737
chr2	180087991	0.000444884	0.85941282	ENSG00000187231
chr2	197097010	0.015370138	0.296018323	ENSG00000138411
chr2	218711738	0.009532616	0.411211962	ENSG00000079308
chr2	242693324	0.007134894	0.477386428	ENSG00000180902
chr3	3233271	0.46316449	3.50E-11	ENSG00000113851
chr3	4403537	0.028248021	0.155214665	ENSG00000144455
chr3	15978491	0.314042041	2.53E-07	ENSG00000206560
chr3	23836378	0.00612506	0.51044386	ENSG00000170142
chr3	32141135	0.018417504	0.252288369	ENSG00000152642
chr3	52945930	0.0252746	0.179128871	ENSG00000213533
chr3	56617170	0.068345073	0.02547616	ENSG00000180376
chr3	58415590	0.099478337	0.006567113	ENSG00000168291
chr3	108454021	0.051696935	0.053047188	ENSG00000198919
chr3	108719470	0.493169169	4.42E-12	ENSG00000114487
chr3	112561391	0.002078937	0.701688299	ENSG00000206531
chr3	112738625	0.008152174	0.447450879	ENSG00000163608
chr3	122027062	0.04443564	0.073430814	ENSG00000121552
chr3	125735175	0.010303208	0.392829099	ENSG00000114544
chr3	131546489	0.077056333	0.017419584	ENSG00000196353
chr3	142711197	0.122169422	0.002437127	ENSG00000163714
chr3	143658934	0.014292184	0.313731117	ENSG00000181744
chr3	148833774	0.046652547	0.06645918	ENSG00000071794
chr3	150839835	0.003360639	0.626140881	ENSG00000144893
chr3	151041513	0.006188119	0.508268382	ENSG00000181631
chr3	156262460	5.44E-06	0.984378015	ENSG00000114850
chr3	157880270	0.007646559	0.461948201	ENSG00000174891
chr3	158384920	0.000163417	0.914518296	ENSG00000079257
chr3	160854123	0.027344825	0.162077012	ENSG00000169255
chr3	160939141	0.058895849	0.03856983	ENSG00000169251
chr3	169756846	0.001077265	0.782806945	ENSG00000173890
chr3	170582888	0.005771006	0.522962881	ENSG00000163584
chr3	179065488	0.043226213	0.077553801	ENSG00000171109
chr3	183736882	0.019135686	0.24315823	ENSG00000114770
chr4	108519	0.005427767	0.535623966	ENSG00000272602
chr4	703813	0.078098455	0.016646579	ENSG00000169026
chr4	736626	0.008480556	0.438407563	ENSG00000185619
chr4	960713	0.018002591	0.257751842	ENSG00000145214
chr4	1754515	0.009923742	0.401730553	ENSG00000013810
chr4	25237139	0.000606175	0.836197884	ENSG00000038210
chr4	48131879	0.000419347	0.863467471	ENSG00000074966
chr4	48346885	0.02382689	0.192262009	ENSG00000109171
chr4	77914535	0.100880104	0.006178295	ENSG00000138758
chr4	83730752	0.032259122	0.128390131	ENSG00000145284
chr4	84515775	0.008119304	0.448371778	ENSG00000138678
chr4	126277240	0.016046213	0.285552596	ENSG00000196159
chr4	129159975	0.001128974	0.777786294	ENSG00000138709
chr4	143633793	0.081411254	0.014411019	ENSG00000109452
chr5	33714550	0.007787035	0.457847782	ENSG00000113407
chr5	36163411	0.104183452	0.005350229	ENSG00000145604
chr5	42756940	0.001219357	0.769300034	ENSG00000198865
chr5	96121524	3.73E-32	1	ENSG00000164307
chr5	108746113	0.012030075	0.3556231	ENSG00000198961
chr5	109647668	0.003360639	0.626140881	ENSG00000186952
chr5	114549087	0.000453849	0.858017969	ENSG00000164219
chr5	118676878	0.254916604	5.23E-06	ENSG00000145779
chr5	122315509	0.020820821	0.223240166	ENSG00000064652
chr5	126125511	0.001334668	0.758954495	ENSG00000113368
chr5	129276869	0.044188805	0.074253171	ENSG00000198108
chr5	134303918	0.098765432	0.006774105	ENSG00000152705
chr5	145219001	0.020661228	0.225041424	ENSG00000186314
chr5	147575986	0.021641733	0.214238207	ENSG00000145868
chr5	149877773	0.010453935	0.38937114	ENSG00000070614
chr5	150157424	0.014456392	0.310947057	ENSG00000256235
chr5	176718361	0.030416283	0.14002078	ENSG00000169230
chr6	7315679	0.003863607	0.60138014	ENSG00000124783
chr6	8498194	0.001243781	0.76706578	ENSG00000124786
chr6	13576133	0.00186624	0.716679692	ENSG00000124523
chr6	27347808	8.51E-05	0.938266275	ENSG00000124613
chr6	27358415	0.004545455	0.570890972	ENSG00000189298
chr6	28833507	0.017027191	0.271174315	ENSG00000204713
chr6	36936697	0.00280064	0.656561483	ENSG00000137409
chr6	64218491	0.002026845	0.705276003	ENSG00000146166
chr6	73334849	0.001878146	0.715815687	ENSG00000185760
chr6	74168308	0.021251858	0.218459352	ENSG00000135297
chr6	83850809	0.001340911	0.758408565	ENSG00000083097
chr6	90261899	0.138031268	0.001211325	ENSG00000135299
chr6	96023755	0.654475043	4.78E-18	ENSG00000172469
chr6	105407999	0.003114217	0.639115521	ENSG00000085382
chr6	116803919	0.002769281	0.6583694	ENSG00000188820
chr6	122887555	0.037685124	0.099828192	ENSG00000025156
chr6	123031388	0.029943303	0.143189296	ENSG00000135549
chr6	123031303	0.02816358	0.1558423	ENSG00000172594
chr6	125596957	0.018456033	0.251788177	ENSG00000111906
chr6	131209534	0.037396152	0.101162672	ENSG00000079819
chr6	131897278	0.003961268	0.596811577	ENSG00000118520
chr6	133060195	0.012951413	0.337719499	ENSG00000112299, ENSG00000093134
chr6	133071855	0.004695012	0.564608684	ENSG00000112303
chr6	135265617	0.103780251	0.005445068	ENSG00000118514
chr6	135293645	0.103780251	0.005445068	ENSG00000112339
chr6	135793706	0.03123196	0.134736198	ENSG00000135541
chr6	137103354	0.033374224	0.121867855	ENSG00000197442
chr6	139349151	0.226157853	2.12E-05	ENSG00000146386
chr6	142681409	0.027429467	0.161419729	ENSG00000112414
chr6	151817992	0.101125474	0.00611263	ENSG00000120262
chr6	153313148	0.001694756	0.729485252	ENSG00000112031
chr6	154841027	0.022629667	0.203960904	ENSG00000153721
chr7	1200477	0.103142857	0.005598413	ENSG00000178381
chr7	6410528	0.040383482	0.088236161	ENSG00000164535
chr7	12386945	0.005095161	0.548430031	ENSG00000146530
chr7	21974610	0.077204871	0.017307234	ENSG00000164649
chr7	24799496	0.012899811	0.338690056	ENSG00000105928
chr7	26150470	0.003334719	0.62747755	ENSG00000050344
chr7	26920314	0.099814304	0.00647176	ENSG00000005020
chr7	28723407	0.002496926	0.674608899	ENSG00000146592
chr7	32997523	0.017461623	0.265093001	ENSG00000122642
chr7	33114728	0.00293457	0.648973365	ENSG00000164610
chr7	38004529	0.083951926	0.012902939	ENSG00000086288
chr7	80377766	0.010478347	0.388815132	ENSG00000075223
chr7	91960770	0.003329356	0.627754922	ENSG00000001629
chr7	135354582	0.009221091	0.418998441	ENSG00000243317
chr7	157290745	0.022716091	0.203089395	ENSG00000155093
chr8	67365581	4.64E-05	0.954372603	ENSG00000147576
chr8	67381619	0.021742989	0.213157571	ENSG00000169085
chr8	82047828	0.000136217	0.921931487	ENSG00000076641
chr8	82570390	0.000346939	0.875709957	ENSG00000133731
chr8	82550680	0.072311947	0.021422614	ENSG00000104231
chr8	86009172	0.02671913	0.167029911	ENSG00000133739
chr8	86171786	0.009423603	0.413912456	ENSG00000185015
chr8	87426009	0.008905803	0.42710204	ENSG00000176623
chr8	105357764	0.064872825	0.029659249	ENSG00000164935
chr8	105471197	0.007213312	0.474967269	ENSG00000147650
chr8	134552472	0.044487136	0.073260457	ENSG00000008513
chr8	144616093	0.007458628	0.467524957	ENSG00000185000
chr9	117080388	0.033729383	0.119866877	ENSG00000229314
chr9	123305220	0.039509188	0.091826709	ENSG00000136861
chr9	124523085	0.112847222	0.003665835	ENSG00000119402
chr9	127617754	0.003655637	0.611358348	ENSG00000136935
chr9	137848975	0.000831169	0.808685241	ENSG00000130558
chr9	139260215	0.001289175	0.762975609	ENSG00000213221
