## Supplemental_materials for "Genetic architecture of gene regulation in Indonesian populations identifies QTLs associated with local ancestry and archaic introgression": Supplementary File 9.tsv

chr	pos	R2	p	target
chr10	3178772	0.004997728	0.552288594	ENSG00000107959
chr10	5820379	0.04046879	0.087893886	ENSG00000057608
chr10	6028491	0.054527141	0.046783099	ENSG00000134470
chr10	7830064	0.039622349	0.091353358	ENSG00000165629
chr10	12317138	0.054881763	0.046053889	ENSG00000165609, ENSG00000151465
chr10	12317718	0.024373575	0.187177629	ENSG00000183049
chr10	15239498	0.000249004	0.894585358	ENSG00000152465
chr10	16856685	0.003379292	0.625182865	ENSG00000148484
chr10	18827828	0.039162801	0.093291919	ENSG00000165997
chr10	23119489	0.012736635	0.341783613	ENSG00000165309
chr10	45869171	0.019161718	0.24283482	ENSG00000012779
chr10	46119372	0.020368052	0.228395277	ENSG00000172671
chr10	46130389	0.001657688	0.732347594	ENSG00000172661
chr10	64950415	0.930466743	7.72E-43	ENSG00000148572
chr10	69843307	0.051308721	0.053971707	ENSG00000096717
chr10	70206993	0.656111262	4.04E-18	ENSG00000138346
chr10	70580477	0.8545844	1.91E-31	ENSG00000165730
chr10	79312114	0.006387624	0.501488514	ENSG00000156113
chr10	85899259	0.08906861	0.010328684	ENSG00000165678
chr10	112048089	1	0	ENSG00000119953
chr10	112765680	0.00421627	0.585212226	ENSG00000214413
chr10	120929542	1	0	ENSG00000165672
chr10	121390747	0.004613901	0.567999168	ENSG00000148908
chr10	121647985	0.450960775	7.88E-11	ENSG00000197771
chr10	123207298	0.243966863	8.96E-06	ENSG00000066468
chr10	124128076	0.004047381	0.592842361	ENSG00000107679
chr11	11969414	0.714868639	5.01E-21	ENSG00000170242
chr11	44087989	0.003898635	0.599733164	ENSG00000110455, ENSG00000151348
chr11	58567515	1.01E-05	0.97868541	ENSG00000156689
chr11	68692141	0.008641975	0.434063688	ENSG00000197345
chr11	68667198	0.008641975	0.434063688	ENSG00000132740
chr11	68817229	0.245029418	8.51E-06	ENSG00000162341
chr11	71161001	0.892012901	4.83E-36	ENSG00000172890
chr11	86346940	0.004181385	0.586771916	ENSG00000073921
chr11	86356877	0.001733436	0.72653553	ENSG00000151376
chr11	93481908	0.069586228	0.024130632	ENSG00000182919
chr11	122750821	0.029232527	0.148100684	ENSG00000109944
chr12	2990002	0.007291351	0.472579297	ENSG00000171792
chr12	6979006	0.922423336	3.78E-41	ENSG00000111669
chr12	6979967	0.8545844	1.91E-31	ENSG00000111671
chr12	7290200	0.016849686	0.273708415	ENSG00000139182
chr12	7311976	0.028664449	0.152160281	ENSG00000139197
chr12	7900994	0.02500971	0.181453493	ENSG00000198178
chr12	9874899	0.001953125	0.710444295	ENSG00000184293
chr12	12625671	0.00442006	0.57626392	ENSG00000111266
chr12	22600234	0.438308236	1.79E-10	ENSG00000111731
chr12	29922051	0.074543611	0.019435499	ENSG00000133687
chr12	30783184	0.046783165	0.066070661	ENSG00000133704
chr12	40562013	0.018949237	0.245489779	ENSG00000188906
chr12	42503254	0.009979368	0.400407756	ENSG00000139168
chr12	45351330	0.153788096	0.000600659	ENSG00000184613
chr12	53071560	0.122833889	0.002367074	ENSG00000167768
chr12	53682457	5.80E-05	0.949007066	ENSG00000205352
chr12	56401085	0.628694497	6.27E-17	ENSG00000197728
chr12	56591979	0.940997044	2.26E-45	ENSG00000092841
chr12	56927344	0.080188964	0.015198381	ENSG00000076067
chr12	58175201	0.063272067	0.031816763	ENSG00000123297
chr12	58330053	0.704906748	1.71E-20	ENSG00000166896
chr12	66550491	0.005541445	0.531370742	ENSG00000155957
chr12	93869439	0.000720461	0.821656115	ENSG00000198015
chr12	95397552	0.04160503	0.0834668	ENSG00000184752
chr12	95471943	0.002149243	0.696926739	ENSG00000180263
chr12	96199680	0.000249367	0.894509067	ENSG00000074527
chr12	100577526	0.012954417	0.337663117	ENSG00000111647
chr12	102096803	0.105021734	0.005158274	ENSG00000111666
chr12	102177321	0.084035917	0.012855883	ENSG00000111670
chr12	102303733	0.737050588	2.78E-22	ENSG00000136048
chr12	102492590	0.103298863	0.005560489	ENSG00000185480
chr12	104184969	0.092540734	0.008881111	ENSG00000111696
chr12	104668544	0.545622542	8.71E-14	ENSG00000198431
chr12	104983458	0.008249145	0.444750962	ENSG00000171310
chr12	113707679	0.006103721	0.511183673	ENSG00000089060
chr12	113793960	0.046876524	0.06579442	ENSG00000151176
chr12	118501598	0.016232968	0.282743638	ENSG00000176871
chr12	121569505	0.044631337	0.072785625	ENSG00000089041
chr12	121550789	0.006051437	0.513004102	ENSG00000135124
chr12	122062593	0.029773247	0.144347765	ENSG00000276045, ENSG00000139714
chr12	132621624	0.230194779	1.75E-05	ENSG00000185163
chr12	133407523	0.043228576	0.077545511	ENSG00000090615
chr12	133688707	0.022792352	0.202323956	ENSG00000196458
chr12	133683261	0.047722466	0.063345647	ENSG00000198040
chr13	21050127	0.004956629	0.553931409	ENSG00000121742
chr13	27142290	0.03595011	0.108133973	ENSG00000132970
chr13	47001089	0.043804415	0.075553129	ENSG00000102445
chr13	101240553	0.009383758	0.414905946	ENSG00000134864
chr13	114148720	0.055394895	0.045019398	ENSG00000150403
chr14	21945415	0.051402253	0.053747448	ENSG00000092203
chr14	36279119	0.006148441	0.509635389	ENSG00000174373
chr14	53144758	0.02367144	0.193736517	ENSG00000197930
chr14	56589022	0.029993318	0.142850533	ENSG00000139946
chr14	60559661	0.007217417	0.474841161	ENSG00000126773
chr14	62228931	0.029147593	0.148699928	ENSG00000023608
chr14	64038727	0.715473516	4.64E-21	ENSG00000054654
chr14	65188240	0.242626444	9.57E-06	ENSG00000126822
chr14	65379283	0.010959685	0.378076288	ENSG00000258289
chr14	65499450	4.08E-05	0.957212231	ENSG00000257365
chr14	65796846	0.267923754	2.74E-06	ENSG00000033170
chr14	67658895	0.265188418	3.14E-06	ENSG00000072415
chr14	67860240	0.015910267	0.287619296	ENSG00000100554
chr14	71062432	0.046056353	0.068263104	ENSG00000134007
chr14	74666641	0.00166973	0.731413819	ENSG00000205659
chr14	77192571	2.24E-05	0.968286716	ENSG00000071246
chr14	77576055	0.004425578	0.576025395	ENSG00000198894
chr14	77662409	0.730000259	7.15E-22	ENSG00000165548
chr14	78019606	0.180175781	0.000182044	ENSG00000100596
chr14	88874915	0.012207829	0.352071601	ENSG00000042317
chr14	92511474	0.015452841	0.294712449	ENSG00000066427
chr14	92588219	0.033562441	0.12080296	ENSG00000165934
chr14	92956184	0.014688549	0.307064799	ENSG00000140090
chr14	96836924	0.047767706	0.063217398	ENSG00000100744
chr15	33402084	0.046860304	0.065842327	ENSG00000248905
chr15	35355385	0.008676633	0.433139496	ENSG00000198146
chr15	40667539	0.441360563	1.47E-10	ENSG00000128944
chr15	41101124	0.041811076	0.082689583	ENSG00000166140
chr15	52183359	0.042020262	0.081908339	ENSG00000128872
chr15	52274476	0.402137205	1.71E-09	ENSG00000138594
chr15	52447839	0.012103242	0.354155414	ENSG00000069966
chr15	56277401	0.000323381	0.879971449	ENSG00000069869
chr15	58702763	0.004809882	0.55987292	ENSG00000166035
chr15	62194842	0.095575221	0.00778292	ENSG00000129003
chr15	67845930	0.251576987	6.17E-06	ENSG00000137764
chr15	68353444	0.001161423	0.774698699	ENSG00000129007
chr15	78831928	0.014727333	0.306422287	ENSG00000169684
chr15	79895669	0.010016444	0.399529543	ENSG00000169330
chr15	87299399	0.001953125	0.710444295	ENSG00000183655
chr15	91457810	0.000670345	0.827872196	ENSG00000196547
chr15	101125739	0.013239531	0.332367397	ENSG00000154227
chr15	101748227	0.00199213	0.707696192	ENSG00000131873
chr16	28614734	0.049646835	0.058122233	ENSG00000197165
chr16	28591755	5.13E-05	0.952049912	ENSG00000196502
chr16	28857645	0.019305612	0.241056396	ENSG00000178952
chr16	28988269	0.002051277	0.703586838	ENSG00000169682
chr16	56481282	0.046607423	0.066593955	ENSG00000125124
chr16	57160026	0.449865265	8.47E-11	ENSG00000140848
chr16	57220340	0.818218696	5.38E-28	ENSG00000159579
chr16	57607007	0.530322084	2.86E-13	ENSG00000159618
chr16	68603988	0.015717498	0.29058206	ENSG00000184939
chr16	70425046	0.061177224	0.034884063	ENSG00000168872
chr16	70617097	0.021175264	0.219300039	ENSG00000103051
chr16	70628043	0.014633867	0.307973612	ENSG00000189091
chr16	77238456	0.165045925	0.000362083	ENSG00000103111
chr16	89762915	0.09518085	0.007917603	ENSG00000185324
chr16	89805794	0.613170433	2.72E-16	ENSG00000187741
chr16	89975638	0.086429892	0.011584609	ENSG00000198211
chr17	2938625	0.005301437	0.54042311	ENSG00000132359
chr17	7016239	0.002293778	0.687411943	ENSG00000161944
chr17	7975764	0.003360639	0.626140881	ENSG00000179094
chr17	12895815	0.069121283	0.02462603	ENSG00000006744
chr17	19806050	0.006103286	0.511198759	ENSG00000108599
chr17	33912404	0.031033082	0.136004179	ENSG00000006125
chr17	37081707	0.775384615	1.01E-24	ENSG00000263874
chr17	37248796	0.116923302	0.003067192	ENSG00000161381
chr17	46970259	0.017148526	0.269458739	ENSG00000136436
chr18	32979506	0.01785626	0.259712902	ENSG00000186814
chr18	32952682	0.009883819	0.402683786	ENSG00000186496
chr18	44174553	0.002776203	0.657969274	ENSG00000167210
chr18	48359730	0.019532079	0.238288878	ENSG00000082212
chr18	51875577	4.40E-05	0.955560521	ENSG00000101751
chr18	51843906	0.000519405	0.848223403	ENSG00000166845
chr18	57022203	0.285182399	1.14E-06	ENSG00000074695
chr18	59450003	0.007414249	0.468857466	ENSG00000176641
chr18	59907147	0.018106202	0.256374184	ENSG00000197563
chr18	72920065	0.044012848	0.074845295	ENSG00000180011
chr18	74484734	0.000848223	0.806770138	ENSG00000130856
chr19	4087348	0.011809641	0.360094986	ENSG00000126934
chr19	4249033	0.047180808	0.064902419	ENSG00000105248
chr19	5788874	0.000820239	0.8099236	ENSG00000141994
chr19	7694662	0.001063955	0.784120094	ENSG00000229833
chr19	7701666	2.96E-06	0.98846809	ENSG00000174788
chr19	7733575	0.001789805	0.722302093	ENSG00000104918
chr19	9525913	0.083804969	0.012985687	ENSG00000174652
chr19	11432950	0.007501172	0.466253186	ENSG00000105514
chr19	33333155	0.03337931	0.121838946	ENSG00000213965
chr19	33463245	0.028824329	0.151005402	ENSG00000131944
chr19	35214544	0.002815433	0.655712848	ENSG00000089335
chr19	35508956	0.1105933	0.004045169	ENSG00000089351
chr19	36157167	0.017527387	0.264187053	ENSG00000126267
chr19	36686943	0.093753738	0.008424699	ENSG00000142065
chr19	36888814	2.45E-05	0.966835816	ENSG00000181007
chr19	37310344	0.049894969	0.057482071	ENSG00000197863
chr19	37988797	0.013832559	0.321696717	ENSG00000188227
chr19	38132334	0.025035996	0.181221287	ENSG00000120784
chr19	38800165	0.010629817	0.38539016	ENSG00000167645
chr19	39181777	0.001266732	0.76498788	ENSG00000182472
chr19	52074537	0.014537902	0.309576868	ENSG00000105497
chr19	52276665	0.014151302	0.31614533	ENSG00000171049
chr19	52378548	0.005905037	0.518161532	ENSG00000176024
chr19	52880265	0.035743704	0.109170415	ENSG00000221923
chr1	1547566	0.087753502	0.010936602	ENSG00000189339
chr1	2354563	0.004003268	0.594868842	ENSG00000149527
chr1	11344259	0.00921895	0.41905269	ENSG00000120942
chr1	11882632	0.000131314	0.923345126	ENSG00000011021
chr1	19405284	0.275537992	1.87E-06	ENSG00000127463
chr1	20245708	0.166615242	0.000337294	ENSG00000169914
chr1	20926051	0.003075787	0.641194738	ENSG00000158825
chr1	32718099	0.005569269	0.530338943	ENSG00000084652
chr1	32722946	0.006096322	0.511440621	ENSG00000084623
chr1	33192048	0.846221033	1.40E-30	ENSG00000162522
chr1	33286484	1	0	ENSG00000116497
chr1	33444351	0.683408488	2.10E-19	ENSG00000116514
chr1	36549082	0.005299484	0.540497899	ENSG00000092850
chr1	36637708	0.025827709	0.174382912	ENSG00000116871
chr1	37987742	0.086490303	0.011554212	ENSG00000134697
chr1	39452567	0.005299484	0.540497899	ENSG00000174574
chr1	40242315	0.011139068	0.374179983	ENSG00000116985
chr1	43917083	1	0	ENSG00000178922
chr1	46507668	0.013200878	0.333078897	ENSG00000159596
chr1	47035643	0.00351014	0.618552705	ENSG00000079277
chr1	47098048	0.00069045	0.825350204	ENSG00000123472
chr1	53074532	0.011433507	0.367904024	ENSG00000116157
chr1	53450720	0.121752104	0.002482167	ENSG00000116171
chr1	53553657	0.29540293	6.73E-07	ENSG00000162383
chr1	85465026	0.205883598	5.54E-05	ENSG00000162643
chr1	90010814	0.02681468	0.16626269	ENSG00000197147
chr1	159894959	0.012593284	0.344532393	ENSG00000158710
chr1	160317021	4.19E-05	0.95666024	ENSG00000162736
chr1	161863898	0.11543636	0.00327343	ENSG00000118217
chr1	165599858	0.002545719	0.671625321	ENSG00000143198
chr1	179223942	0.010489451	0.388562602	ENSG00000143322
chr1	180127748	0.016434005	0.27975824	ENSG00000116260
chr1	183532437	0.045986439	0.068477975	ENSG00000116698
chr1	209960922	0.115291563	0.003294232	ENSG00000117595
chr1	209998053	0.09173163	0.009199191	ENSG00000117597
chr1	212446774	0.685353809	1.69E-19	ENSG00000066027
chr1	220880797	0.086582273	0.011508091	ENSG00000162817
chr1	220960137	0.010817369	0.38120773	ENSG00000186205
chr1	223943536	0.006922079	0.484053256	ENSG00000162909
chr1	225598309	0.552489499	5.04E-14	ENSG00000143815
chr1	226543982	0.060337892	0.036196267	ENSG00000143799
chr1	227172903	0.00620138	0.507812906	ENSG00000163050
chr1	228351087	0.036984057	0.103098874	ENSG00000181873
chr1	229461801	0.061346682	0.034625086	ENSG00000154429
chr1	233080954	0.095002781	0.007979175	ENSG00000135778
chr1	234457499	0.232465033	1.57E-05	ENSG00000183780
chr20	805981	0.03219152	0.128797589	ENSG00000125898
chr20	16561909	3.19E-06	0.988035889	ENSG00000089177
chr20	17931095	0.001415326	0.752005181	ENSG00000089006
chr20	17945066	0.027664529	0.159609948	ENSG00000125871
chr20	42826555	0.158600577	0.000484055	ENSG00000132823
chr20	44420108	0.136824324	0.001277799	ENSG00000101457
chr20	44404647	0.160337973	0.000447683	ENSG00000101470
chr20	44451360	9.48E-05	0.934853175	ENSG00000124104
chr20	44504303	0.03845206	0.096376864	ENSG00000132801
chr20	44545048	0.029568339	0.145757431	ENSG00000100979
chr20	47314634	0.02522818	0.179533783	ENSG00000124126
chr20	62145164	0.205948868	5.52E-05	ENSG00000125534
chr20	62039616	0.003928405	0.598340799	ENSG00000101213
chr20	62235050	0.432443859	2.61E-10	ENSG00000101216
chr21	15599144	0.183112077	0.000159134	ENSG00000185272
chr21	16368253	0.073873539	0.020011766	ENSG00000180530
chr21	33712526	0.026666667	0.167452865	ENSG00000142207
chr21	33783787	0.003075787	0.641194738	ENSG00000166979
chr21	33753369	0.305706522	3.93E-07	ENSG00000243646
chr21	34687354	0.018121778	0.256167851	ENSG00000142166
chr21	35052288	0.003169639	0.636144211	ENSG00000205726
chr21	42793791	0.026666667	0.167452865	ENSG00000157601
chr21	44831816	0.049434946	0.058674744	ENSG00000275993
chr21	45084548	0.0952704	0.007886818	ENSG00000160208
chr21	45195096	0.006670224	0.492141953	ENSG00000160213
chr21	46282210	0.001207243	0.770417218	ENSG00000183255
chr22	17624425	0.025226527	0.179548227	ENSG00000183307
chr22	19132380	0.018129376	0.256067273	ENSG00000100056
chr22	19420778	1	0	ENSG00000185608
chr22	21105343	0.04014855	0.089186092	ENSG00000099940
chr22	21965834	0.19508107	9.16E-05	ENSG00000161179
chr22	22298664	0.069654457	0.024058788	ENSG00000100034
chr2	38146876	0.024512305	0.185911957	ENSG00000115841
chr2	44447963	0.034697456	0.114591301	ENSG00000143919
chr2	68270258	0.178644335	0.000195246	ENSG00000197223
chr2	69541393	0.007233796	0.47433858	ENSG00000198380
chr2	85804682	0.007907092	0.454388296	ENSG00000118640
chr2	85933003	0.040053479	0.089573582	ENSG00000115523
chr2	85937785	0.007825036	0.456748336	ENSG00000168874
chr2	86256097	0.002223137	0.692017679	ENSG00000068654
chr2	86377549	0.152678571	0.000631234	ENSG00000132305
chr2	86448408	0.041050903	0.085595567	ENSG00000068615
chr2	97201682	0.005057274	0.549924492	ENSG00000196843
chr2	103344555	0.005134381	0.546890896	ENSG00000135953
chr2	110352589	0.00840605	0.440434783	ENSG00000186522
chr2	135676852	0.023329759	0.197023401	ENSG00000082258
chr2	136594158	0.024909747	0.182339646	ENSG00000076003
chr2	152114548	0.009080106	0.42259367	ENSG00000184898
chr2	152158552	0.00144435	0.749557879	ENSG00000123609
chr2	152059522	0.098043523	0.006990331	ENSG00000123610
chr2	152690604	0.054722771	0.046379365	ENSG00000183091
chr2	152664758	0.006058549	0.512755822	ENSG00000162980
chr2	157315804	0.00962324	0.408986499	ENSG00000115159
chr2	162025322	0.32362131	1.51E-07	ENSG00000136560
chr2	163187715	0.902063975	1.50E-37	ENSG00000115271
chr2	165393252	1.91E-05	0.970764204	ENSG00000115290
chr2	168002302	0.124872565	0.00216433	ENSG00000163092
chr2	169960422	0.044938024	0.071786457	ENSG00000073737
chr2	170426136	0.059450457	0.037638657	ENSG00000138399
chr2	173432354	0.504213442	2.00E-12	ENSG00000152256
chr2	178463478	0.085337212	0.012148431	ENSG00000018510
chr2	180087991	0.013010204	0.336618201	ENSG00000187231
chr2	196732301	0.178592938	0.000195705	ENSG00000118997
chr2	197097010	0.497362034	3.27E-12	ENSG00000138411
chr2	198900363	0.036872731	0.103628716	ENSG00000115896
chr2	236655526	0.02367144	0.193736517	ENSG00000157985
chr2	238333629	0.380184208	6.32E-09	ENSG00000163359
chr2	238687216	0.011534726	0.365779992	ENSG00000177483
chr2	239329736	0.072828912	0.020944763	ENSG00000065802
chr2	241582915	0.014025974	0.318313198	ENSG00000178623
chr2	242274489	0.158434951	0.000487671	ENSG00000115677
chr2	242325823	0.047666852	0.063503676	ENSG00000006607
chr2	242693324	0.005274725	0.54144787	ENSG00000180902
chr3	15978491	0.03607319	0.107520984	ENSG00000206560
chr3	23836378	0.530594517	2.80E-13	ENSG00000170142
chr3	32141135	0.100342388	0.00632466	ENSG00000152642
chr3	40498845	0.000145647	0.919283235	ENSG00000188846
chr3	41945518	0.660285239	2.61E-18	ENSG00000168038
chr3	44668037	0.001558172	0.740212858	ENSG00000186448
chr3	44762830	0.001558172	0.740212858	ENSG00000196653, ENSG00000186446
chr3	46298561	0.011864973	0.358965345	ENSG00000163823
chr3	50370660	0.5721549	1.01E-14	ENSG00000068028
chr3	50291617	0.137501363	0.00124008	ENSG00000004838
chr3	52945930	0.039473684	0.091975756	ENSG00000213533
chr3	53900829	0.009394572	0.414635973	ENSG00000113812
chr3	62052829	0.045986439	0.068477975	ENSG00000114405
chr3	108719470	0.071037371	0.022648384	ENSG00000114487
chr3	111697867	0.013074642	0.335416578	ENSG00000144827
chr3	112561391	0.102512744	0.005754226	ENSG00000206531
chr3	112738625	0.221475131	2.65E-05	ENSG00000163608
chr3	113068563	0.008025536	0.451014951	ENSG00000206530
chr3	113251079	0.010340074	0.391979324	ENSG00000072858
chr3	113578255	0.002759533	0.658933894	ENSG00000178075
chr3	118968730	0.126722218	0.001995287	ENSG00000121578
chr3	122027062	0.04443564	0.073430814	ENSG00000121552
chr3	130807138	0.19646966	8.59E-05	ENSG00000114670
chr3	140985697	0.000129754	0.923800328	ENSG00000155893
chr3	143658934	0.000964871	0.794185629	ENSG00000181744
chr3	146262344	0.02409672	0.189732997	ENSG00000188313
chr3	148833774	0.046652547	0.06645918	ENSG00000071794
chr3	150839835	0.003360639	0.626140881	ENSG00000144893
chr3	160505270	0.007646559	0.461948201	ENSG00000163590
chr3	167360410	0.060763194	0.035525166	ENSG00000174776
chr3	167449768	0.060763194	0.035525166	ENSG00000163536
chr3	169756846	0.002349572	0.683831999	ENSG00000173890
chr4	108519	0.012494837	0.34643722	ENSG00000272602
chr4	77446	0.007294669	0.472478216	ENSG00000250312
chr4	6697176	0.028393734	0.154138211	ENSG00000163993
chr4	25237139	0.41010101	1.05E-09	ENSG00000038210
chr4	25875261	0.013636029	0.325182759	ENSG00000091490
chr4	37894540	0.026170814	0.171510418	ENSG00000065882
chr4	42666623	0.001953125	0.710444295	ENSG00000124406
chr4	76861859	0.045986439	0.068477975	ENSG00000138744
chr4	84515775	0.008119304	0.448371778	ENSG00000138678
chr4	110649891	0.407399355	1.24E-09	ENSG00000123739
chr4	120135901	0.017985879	0.257974901	ENSG00000145390
chr4	120330539	0.022276677	0.207565775	ENSG00000164096
chr4	129159975	0.034234308	0.117083198	ENSG00000138709
chr4	146404856	0.539855749	1.37E-13	ENSG00000170365
chr4	153675656	0.002598053	0.668462376	ENSG00000164144
chr4	178413876	0.002981827	0.64634564	ENSG00000038002
chr5	31529299	0.673313599	6.45E-19	ENSG00000113360
chr5	36163411	0.252836579	5.80E-06	ENSG00000145604
chr5	41910612	0.929332329	1.37E-42	ENSG00000083720
chr5	41888791	0.635423761	3.26E-17	ENSG00000205765
chr5	42756940	0.028163709	0.155841338	ENSG00000198865
chr5	43618563	0.880071429	2.01E-34	ENSG00000172239
chr5	43616702	1	0	ENSG00000112992
chr5	56069600	0.272754697	2.15E-06	ENSG00000155542
chr5	121417463	0.00912209	0.42151829	ENSG00000113083
chr5	122315509	0.00148617	0.746078662	ENSG00000064652
chr5	129276869	0.029778996	0.144308433	ENSG00000198108
chr5	134303918	1	0	ENSG00000152705
chr5	143550217	0.404708061	1.46E-09	ENSG00000145817
chr5	145492092	0.944738969	2.20E-46	ENSG00000133706
chr5	147162475	0.040675845	0.087068981	ENSG00000176049
chr5	147246760	0.024140212	0.189328945	ENSG00000164265
chr5	147575986	0.16561055	0.000352965	ENSG00000145868
chr5	149843643	0.113905349	0.003500132	ENSG00000164587
chr5	149877773	0.584126685	3.64E-15	ENSG00000070614
chr5	150157424	0.029320006	0.147486276	ENSG00000256235
chr5	150331600	0.050053202	0.057077674	ENSG00000237693
chr5	150519670	0.002260685	0.689559238	ENSG00000197043
chr5	150633108	0.034157398	0.117502644	ENSG00000196743
chr5	153358226	0.018285093	0.25401654	ENSG00000055147
chr6	8498194	0.004556405	0.570426389	ENSG00000124786
chr6	11728843	0.025035996	0.181221287	ENSG00000111863
chr6	39079103	0.001197472	0.771322799	ENSG00000112167
chr6	42167970	0.105286237	0.005099139	ENSG00000048544
chr6	69334292	0.002277904	0.688439678	ENSG00000135298
chr6	76310845	0.014877547	0.303949938	ENSG00000112701
chr6	76630699	0.71484375	5.02E-21	ENSG00000196586
chr6	83850809	6.00E-06	0.983590535	ENSG00000083097
chr6	116803919	0.005471803	0.533969145	ENSG00000188820
chr6	117791595	0.011683739	0.362683471	ENSG00000164465
chr6	119080379	0.01352854	0.327110244	ENSG00000111860
chr6	119195787	0.004188497	0.586453252	ENSG00000111875
chr6	119245024	0.000736295	0.819739604	ENSG00000111877
chr6	122887555	0.059334732	0.037831037	ENSG00000025156
chr6	131209534	0.548303578	7.04E-14	ENSG00000079819
chr6	133060195	0.015253349	0.297874888	ENSG00000112299, ENSG00000093134
chr6	133071855	0.017493386	0.26465496	ENSG00000112303
chr6	134268822	0.000851886	0.806361542	ENSG00000028839
chr6	137103354	0.082625331	0.013669492	ENSG00000197442
chr6	138721583	0.001119335	0.778712667	ENSG00000051620
chr6	167377165	0.046089802	0.068160554	ENSG00000026297
chr7	984000	0.002493517	0.674818612	ENSG00000105963
chr7	1200477	0.103142857	0.005598413	ENSG00000178381
chr7	22852499	0.029778996	0.144308433	ENSG00000196683
chr7	33114728	0.000927094	0.798167989	ENSG00000164610
chr7	37463048	0.002759533	0.658933894	ENSG00000155849
chr7	38004529	0.042260859	0.081019417	ENSG00000086288
chr7	42948598	0.325116	1.40E-07	ENSG00000136197
chr7	45041111	0.780461465	4.47E-25	ENSG00000136286
chr7	45038736	0.00695145	0.483124154	ENSG00000136280
chr7	45150652	0.19276333	0.000102015	ENSG00000136270
chr7	45254247	0.01799396	0.257867015	ENSG00000122679
chr7	50475476	0.003144878	0.637467726	ENSG00000132436
chr7	63747498	0.038161941	0.097667218	ENSG00000234444
chr7	64257192	0.141195344	0.001052811	ENSG00000197008
chr7	64932977	0.766194433	4.22E-24	ENSG00000152926
chr7	64482207	0.92339979	2.41E-41	ENSG00000213462
chr7	64703702	0.580977256	4.76E-15	ENSG00000241258
chr7	65436136	0.066721127	0.027352337	ENSG00000243335
chr7	66009851	0.051472355	0.053580002	ENSG00000154710
chr7	66349671	5.67E-05	0.949567051	ENSG00000106609
chr7	65919424	0.164219668	0.000375844	ENSG00000126524
chr7	80377766	0.148542761	0.000759295	ENSG00000075223
chr7	91960770	0.003329356	0.627754922	ENSG00000001629
chr7	130034695	0.001387456	0.754381322	ENSG00000106484
chr7	134842878	0.299891538	5.33E-07	ENSG00000146859
chr7	135354582	0.009221091	0.418998441	ENSG00000243317
chr7	156811242	0.034556314	0.115344562	ENSG00000146909
chr7	157162103	0.013205188	0.332999449	ENSG00000105993
chr7	157290745	0.01330697	0.3311308	ENSG00000155093
chr7	158433916	0.192454636	0.000103482	ENSG00000146918
chr7	158533985	0.147193487	0.000806362	ENSG00000117868
chr8	1819951	0.875213675	8.26E-34	ENSG00000104728
chr8	8639575	0.093268271	0.008604484	ENSG00000147324
chr8	17022942	0.007233796	0.47433858	ENSG00000104219
chr8	17555363	0.026750088	0.166780899	ENSG00000129422
chr8	17881835	0.046907554	0.065702874	ENSG00000078674
chr8	17926160	0.122725596	0.002378353	ENSG00000104763
chr8	22452704	0.002603494	0.668135697	ENSG00000158941
chr8	22941818	0.004545455	0.570890972	ENSG00000120889
chr8	23470785	0.059117154	0.038195468	ENSG00000167034
chr8	27965711	0.005742217	0.524004375	ENSG00000134014
chr8	33330687	0.008117634	0.448418655	ENSG00000172728
chr8	71004987	0.003105385	0.639591955	ENSG00000140396
chr8	95515004	0.030852901	0.137164268	ENSG00000265817
chr8	97651485	0.044171094	0.07431255	ENSG00000104324
chr8	104345778	0.002389144	0.68132275	ENSG00000164930
chr8	104427359	0.000145647	0.919283235	ENSG00000164934
chr8	105471197	0.005082922	0.54891196	ENSG00000147650
chr8	134552472	0.023924134	0.191346153	ENSG00000008513
chr9	76864129	0.042438272	0.080370464	ENSG00000198963
chr9	77448522	0.173868313	0.00024274	ENSG00000119121
chr9	90167240	0.210069137	4.55E-05	ENSG00000196730
chr9	90338505	0.009373181	0.415170266	ENSG00000135047
chr9	93578499	0.204066287	6.03E-05	ENSG00000165025
chr9	94557641	0.443905817	1.25E-10	ENSG00000169071
chr9	95609564	0.109375906	0.00426599	ENSG00000127081
chr9	96441555	0.024866864	0.182721307	ENSG00000197724
chr9	97071295	0.034215328	0.117186555	ENSG00000158079
chr9	97150622	0.023175016	0.198533059	ENSG00000175787
chr9	97216673	0.283196387	1.26E-06	ENSG00000148110
chr9	98638306	0.000183267	0.909496142	ENSG00000182150
chr9	99054924	0.599613229	9.33E-16	ENSG00000130948
chr9	99091009	0.021824778	0.212289329	ENSG00000165244
chr9	99086062	3.82E-05	0.95863504	ENSG00000130956
chr9	100740124	0.000549794	0.843900763	ENSG00000136938
chr9	111678016	0.049081682	0.059608069	ENSG00000106771
chr9	115141974	0.014821114	0.304875758	ENSG00000119471
chr9	115669458	0.001151301	0.775656762	ENSG00000119457
chr9	126985438	0.010269839	0.393600533	ENSG00000119408
chr9	127617754	0.020076028	0.231794878	ENSG00000136935
chr9	127956325	0.000817691	0.810213616	ENSG00000119414
chr9	127946320	0.001188706	0.772138626	ENSG00000136933
chr9	130170831	0.000789884	0.813409254	ENSG00000196152
chr9	130228511	0.044963343	0.071704613	ENSG00000197958
chr9	131234491	0.878339584	3.35E-34	ENSG00000119392
chr9	136213521	0.051152438	0.054348584	ENSG00000148297
chr9	138968387	0.016094682	0.284820251	ENSG00000148411
chr9	139260215	0.005134381	0.546890896	ENSG00000213221
