## Supplemental_materials for "Genetic architecture of gene regulation in Indonesian populations identifies QTLs associated with local ancestry and archaic introgression": Supplementary Table 1.xlsx

### Sheet: Supplementary Table 1
Supplementary Table 1. Sampling locations and batch information.
Island	Village	Sampling location (latitude, lognitude)	Sample ID	Ethnicity	Language	Age	Season	RNA sequencing batch	DNA methylation array batch	Type of genotype data	WGS batch
West Papua (Korowai)	Basman	5.480° S, 139.673° E	MPI-025	Korowai	NA	25	wet	1	1	WGS	2
			MPI-048	Korowai	NA	50	wet	1	1	WGS	3
			MPI-051	Korowai	NA	50	wet	1	1	WGS	3
			MPI-061	Citak	NA	30	wet	1	1	SNP array
			MPI-065	Korowai	NA	35	wet	1	1	WGS	2
			MPI-242	Citak	NA	35	wet	1	1	WGS	3
			MPI-318	Korowai	NA	35	wet	1	1	WGS	3
			MPI-333	Korowai	NA	31	wet	1	1	WGS	3
			MPI-334	Korowai	NA	19	wet	2	1	SNP array
			MPI-335	Korowai	NA	45	wet	1	1	WGS	3
			MPI-336	Korowai	NA	35	wet	1	1	WGS	3
			MPI-345	Korowai	NA	18	wet	2	2	SNP array
			MPI-369	Korowai	NA	30	wet	1	2	SNP array
			MPI-376	Korowai	NA	30	wet	1	1	WGS	2
			MPI-378	Korowai	NA	20	wet	2	2	SNP array
			MPI-379	Korowai	NA	45	wet	1	1	WGS	3
			MPI-381	Korowai	NA	34	wet	1	1	WGS	3
			MPI-383	Citak	NA	50	wet	1	1	WGS	3
			MPI-389	Citak	NA	30	wet	1	1	WGS	3
Mentawai	Madobag	1.594° S, 99.084° E	MTW-MDB-001	Sakalibu	Rereiket	44	dry	1	1	WGS	3
			MTW-MDB-002	Sakluplup	Rereiket	46	dry	1	1	WGS	3
			MTW-MDB-003	Sakoikoi	Rereiket	23	dry	2	2	SNP array
			MTW-MDB-009	Samianuot	Rereiket	43	dry	1	1	WGS	3
			MTW-MDB-011	Samalakgurek	Rereiket	56	dry	1	1	WGS	3
			MTW-MDB-014	Sagoroujou	Rereiket	35	dry	1	1	WGS	3
			MTW-MDB-015	Sabaggalet	Rereiket	30	dry	1	1	WGS	3
			MTW-MDB-016	Sabaggalet	Sarereiket	39	dry	1	1	WGS	3
			MTW-MDB-019	Sagulu	Rereiket	36	dry	1	1	WGS	3
			MTW-MDB-020	Salolosit	Rereiket	31	dry	1	1	WGS	3
			MTW-MDB-024	Saleubaja	Rereiket	50	dry	1	1	WGS	3
			MTW-MDB-025	Satoinong	Sarereiket	48	dry	1	1	WGS	3
			MTW-MDB-026	Sabaggalet	Sarereiket	41	dry	1	1	WGS	3
			MTW-MDB-028	Sakakadut	Sarereiket	41	dry	1	1	WGS	3
			MTW-MDB-032	Sapuailoat	Sarereiket	42	dry	1	1	WGS	3
			MTW-MDB-034	Sakulou	Rereiket	46	dry	1	1	WGS	3
			MTW-MDB-035	Sabeilai	Samukop	31	dry	1	1	SNP array
	Taileleu	1.788° S, 99.137° E	MTW-TLL-002	Taitakuma	Taileleu	49	dry	2	2	SNP array
			MTW-TLL-006	Seneguru	Taileleu	45	dry	2	2	SNP array
			MTW-TLL-007	Sirikeru	Taileleu	59	dry	1	1	WGS	3
			MTW-TLL-008	Sarereak	Taileleu	38	dry	1	1	WGS	3
			MTW-TLL-010	Sabebeget	Taileleu	42	dry	2	2	SNP array
			MTW-TLL-011	Salakkopak	Taileleu	45	dry	2	2	SNP array
			MTW-TLL-012	Saleleubaja	Taileleu	39	dry	2	2	SNP array
			MTW-TLL-013	Samalei	Taileleu	40	dry	2	2	SNP array
			MTW-TLL-016	Sateppuk	Taileleu	41	dry	1	1	WGS	3
			MTW-TLL-017	Satoinong	Taileleu	42	dry	1	1	WGS	3
			MTW-TLL-019	Salabbekeu	Taileleu	51	dry	1	1	WGS	3
			MTW-TLL-020	Sababak	Taileleu	34	dry	1	1	WGS	3
			MTW-TLL-021	Salimu	Taileleu	34	dry	2	2	SNP array
			MTW-TLL-022	Satoreuru	Taileleu	46	dry	1	1	WGS	3
			MTW-TLL-023	Sakoikoi	Taileleu	35	dry	1	1	WGS	3
			MTW-TLL-024	Saleilei	Taileleu	62	dry	1	1	WGS	3
			MTW-TLL-025	Sagugurat	Taileleu	54	dry	1	1	WGS	3
			MTW-TLL-026	Saeppu	Taileleu	31	dry	1	1	WGS	3
			MTW-TLL-027	Saleleusak	Taileleu	26	dry	2	2	SNP array
			MTW-TLL-029	Sabatilat	Taileleu	48	dry	1	1	WGS	3
			MTW-TLL-030	Sapolaga	Taileleu	38	dry	2	2	SNP array
			MTW-TLL-032	Sapolaga	Taileleu	36	dry	2	2	SNP array
			MTW-TLL-034	Saroro	Taileleu	57	dry	1	1	SNP array
			MTW-TLL-035	Saremurat	Taileleu	40	dry	2	2	SNP array
			MTW-TLL-037	Siritoitet	Taileleu	60	dry	2	2	SNP array
			MTW-TLL-038	Salalatek	Taileleu	50	dry	1	1	WGS	3
			MTW-TLL-039	Saleilei	Taileleu	39	dry	1	1	WGS	3
			MTW-TLL-040	Siriottoi	Taileleu	48	dry	2	2	SNP array
			MTW-TLL-041	Sakotuk	Taileleu	49	dry	2	2	SNP array
			MTW-TLL-042	Salae	Taileleu	50	dry	2	2	SNP array
			MTW-TLL-043	Sapoilagat	Taileleu	52	dry	1	1	WGS	3
Sumba	Anakalang	9.588° S, 119.575° E	SMB-ANK-003	Umbu Tolu Wawi	Anakalang	63	dry	2	2	SNP array
			SMB-ANK-004	Umbu Tolu Wawi	Anakalang	64	dry	1	1	WGS	3
			SMB-ANK-005	Keda Maki	Anakalang	76	dry	1	1	WGS	3
			SMB-ANK-006	Tolu Wawi	Anakalang	73	dry	1	1	WGS	3
			SMB-ANK-007	Tamenyal	Anakalang	52	dry	1	1	WGS	3
			SMB-ANK-009	Keda Maki	Anakalang	51	dry	1	1	WGS	3
			SMB-ANK-011	Umbu Tolu Wawi	Anakalang	35	dry	1	1	WGS	3
			SMB-ANK-013	Umbu Tolu Wawi	Anakalang	60	dry	1	1	SNP array
			SMB-ANK-015	Umbu Tolu Wawi	Anakalang	46	dry	1	1	WGS	3
			SMB-ANK-016	Umbu Tolu Wawi	Anakalang	72	dry	2	1	WGS	3
			SMB-ANK-019	Umbu Tolu Wawi	Anakalang	40	dry	1	1	WGS	3
			SMB-ANK-024	Umbu Tolu Wawi	Anakalang	48	dry	1	1	WGS	3
			SMB-ANK-026	Umbu Tolu Wawi	Anakalang	56	dry	1	1	WGS	3
			SMB-ANK-027	Umbu Tolu Wawi	Anakalang	35	dry	1	1	WGS	3
			SMB-ANK-028	Umbu Tolu Wawi	Anakalang	54	dry	1	1	WGS	3
			SMB-ANK-029	Umbu Tolu Wawi	Anakalang	35	dry	1	1	WGS	3
			SMB-ANK-030	Keda Maki	Anakalang	40	dry	1	1	WGS	3
	Bukambero	9.450° S , 119.104° E	SMB-BKB-008	Bukambero	Bukambero	47	dry	3	2	SNP array
	Hupu Mada	9.697° S, 119.464° E	SMB-HPM-006	Toupopo	Wanokaka	64	dry	3	2	SNP array
			SMB-HPM-016	Toupopo	Wanokaka	37	dry	3	2	SNP array
			SMB-HPM-018	Weigalli	Wanokaka	42	dry	3	2	SNP array
			SMB-HPM-021	Toupopo	Wanokaka	45	dry	3	2	SNP array
			SMB-HPM-027	Ubu Bewi	Wanokaka	35	dry	3	2	SNP array
	Padira Tana	9.671° S, 119.832° E	SMB-PDT-001	Anamaari	Lakoka	42	dry	3	2	SNP array
			SMB-PDT-007	Minya Mata	Lakoka	31	dry	3	2	SNP array
			SMB-PDT-036	Anamaari	Lakoka	65	dry	3	2	SNP array
	Patiala Bawa	9.751° S, 119.332° E	SMB-PTB-028	Ubung Toro	Lamboya	NA	dry	3	2	SNP array
	Rindi	9.935° S, 120.669° E	SMB-RIN-003	Ina Ngeli	Kambera	75	dry	3	2	SNP array
			SMB-RIN-009	Anamburung	Kambera	60	dry	3	2	SNP array
			SMB-RIN-014	Anamburung	Kambera	45	dry	3	2	SNP array
			SMB-RIN-016	Anamburung	Kambera	33	dry	3	2	SNP array
			SMB-RIN-019	Tiddah	Kambera	31	dry	3	2	SNP array
	Wura Homba	9.385° S, 119.958° E	SMB-WHB-024	Wala Mada	Kodi	39	dry	3	2	SNP array
	Wunga	9.560° S, 118.959° E	SMB-WNG-001	Harukondu	Haharu	55	dry	2	2	SNP array
			SMB-WNG-002	Ratu	Haharu	55	dry	1	1	WGS	3
			SMB-WNG-003	Pahoka	Haharu	52	dry	1	1	WGS	3
			SMB-WNG-004	Harukondu Maumahu	Haharu	71	dry	1	1	WGS	3
			SMB-WNG-006	Bohu	Haharu	47	dry	1	1	WGS	3
			SMB-WNG-007	Harukondu Daikambata	Haharu	61	dry	1	1	WGS	3
			SMB-WNG-009	Anamaari	Haharu	48	dry	1	1	WGS	3
			SMB-WNG-012	Ratu	Haharu	48	dry	1	1	WGS	3
			SMB-WNG-017	Harukondu Maumahu	Haharu	58	dry	1	1	WGS	3
			SMB-WNG-018	Rumbu Wulang	Haharu	36	dry	1	1	WGS	3
			SMB-WNG-020	Analingu	Haharu	44	dry	1	1	WGS	3
			SMB-WNG-021	Waijelu	Haharu	45	dry	1	1	WGS	3
			SMB-WNG-022	Rua	Haharu	47	dry	1	1	WGS	3
			SMB-WNG-023	Matolang	Haharu	49	dry	1	1	WGS	3
			SMB-WNG-028	Makaita Jiangu	Haharu	66	dry	1	1	WGS	3
