## Supplemental_materials for "Genetic architecture of gene regulation in Indonesian populations identifies QTLs associated with local ancestry and archaic introgression": Supplementary Table 2.xlsx

### Sheet: Supplementary Table 2
Supplementary Table 2. RNA sequencing sample information.
Sample ID	Island	Village	Sampling date	Age	RNA extraction batch	DNA extraction date	DNA extraction kit	Sequencing pool	RIN	RNA sequencing batch	Mapped reads
MPI-025	Korowai	Basman	21/02/2016	25	Spring16_0304	02/08/2016	MagAttract HMW DNA Kit	1_5	5.8	1	11852825
MPI-048	Korowai	Basman	21/02/2016	50	Spring16_0304	02/08/2016	MagAttract HMW DNA Kit	1_11	6.5	1	9201877
MPI-051	Korowai	Basman	21/02/2016	50	Spring16_05	28/07/2016	MagAttract HMW DNA Kit	1_4	5.8	1	10185341
MPI-061	Korowai	Basman	21/02/2016	30	Spring16_05	28/07/2016	Gentra Puregene Blood Kit	1_11	5.7	1	10031196
MPI-065	Korowai	Basman	21/02/2016	35	Spring16_05	28/07/2016	MagAttract HMW DNA Kit	1_3	5.5	1	11353077
MPI-242	Korowai	Basman	22/02/2016	35	Spring16_0708	01/08/2016	MagAttract HMW DNA Kit	1_1	6.1	1	12440925
MPI-318	Korowai	Basman	22/02/2016	35	BatchIreneAndChelzie3	01/08/2016	MagAttract HMW DNA Kit	1_7	6.8	1	13304365
MPI-333	Korowai	Basman	22/02/2016	31	ChelzieJanFeb2017_2	02/08/2016	MagAttract HMW DNA Kit	1_9	6.5	1	12221526
MPI-334	Korowai	Basman	22/02/2016	19	ChelzieJanFeb2017_7	03/08/2016	MagAttract HMW DNA Kit	2_1	7.3	2	17949419
MPI-335	Korowai	Basman	22/02/2016	45	ChelzieJanFeb2017_21	03/08/2016	MagAttract HMW DNA Kit	1_8	7.4	1	12012653
MPI-336	Korowai	Basman	22/02/2016	35	ChelzieJanFeb2017_27	31/05/2016	Gentra Puregene Blood Kit	1_12	7.4	1	19221088
MPI-345	Korowai	Basman	22/02/2016	18	ChelzieJanFeb2017_1	01/08/2016	MagAttract HMW DNA Kit	2_2	7.1	2	16912548
MPI-369	Korowai	Basman	22/02/2016	30	ChelzieJanFeb2017_19	01/08/2016	MagAttract HMW DNA Kit	1_11	7.3	1	18056497
MPI-376	Korowai	Basman	22/02/2016	30	ChelzieJanFeb2017_14	01/08/2016	MagAttract HMW DNA Kit	1_3	7	1	15366394
MPI-378	Korowai	Basman	22/02/2016	20	ChelzieJanFeb2017_25	02/08/2016	MagAttract HMW DNA Kit	2_3	7.5	2	14585099
MPI-379	Korowai	Basman	22/02/2016	45	ChelzieJanFeb2017_7	03/08/2016	MagAttract HMW DNA Kit	1_1	6.8	1	13214473
MPI-381	Korowai	Basman	22/02/2016	34	ChelzieJanFeb2017_18	01/08/2016	MagAttract HMW DNA Kit	1_2	7.8	1	14467641
MPI-383	Korowai	Basman	23/02/2016	50	ChelzieJanFeb2017_24	02/08/2016	MagAttract HMW DNA Kit	1_10	6.8	1	14005343
MPI-389	Korowai	Basman	22/02/2016	30	ChelzieJanFeb2017_19	01/08/2016	MagAttract HMW DNA Kit	1_9	6.7	1	15150455
MTW-MDB-001	Mentawai	Madobag	13/04/2016	44	ChelzieJanFeb2017_26	17/08/2016	MagAttract HMW DNA Kit	1_11	5.9	1	15993516
MTW-MDB-002	Mentawai	Madobag	13/04/2016	46	ChelzieJanFeb2017_Chip19	17/08/2016	MagAttract HMW DNA Kit	1_5	6	1	13563513
MTW-MDB-003	Mentawai	Madobag	13/04/2016	23	ChelzieJanFeb2017_1	06/09/2016	Gentra Puregene Blood Kit	2_1	6.5	2	18110026
MTW-MDB-009	Mentawai	Madobag	13/04/2016	43	ChelzieJanFeb2017_16	2016-09-06	Gentra Puregene Blood Kit	1_2	6.6	1	14107771
MTW-MDB-011	Mentawai	Madobag	13/04/2016	56	ChelzieJanFeb2017_16	2016-09-06	Gentra Puregene Blood Kit	1_11	6.6	1	12902636
MTW-MDB-014	Mentawai	Madobag	13/04/2016	35	ChelzieJanFeb2017_10	12/05/2017	MagAttract HMW DNA Kit	1_7	6.1	1	13053255
MTW-MDB-015	Mentawai	Madobag	13/04/2016	30	ChelzieJanFeb2017_27	12/05/2017	MagAttract HMW DNA Kit	1_6	6.4	1	12383533
MTW-MDB-016	Mentawai	Madobag	13/04/2016	39	ChelzieJanFeb2017_5	2016-09-09	Gentra Puregene Blood Kit	1_3	6.4	1	12186986
MTW-MDB-019	Mentawai	Madobag	13/04/2016	36	ChelzieJanFeb2017_1	12/06/2017	MagAttract HMW DNA Kit	1_2	6.3	1	17288224
MTW-MDB-020	Mentawai	Madobag	13/04/2016	31	ChelzieJanFeb2017_9	17/08/2016	MagAttract HMW DNA Kit	1_7	6.7	1	12367711
MTW-MDB-024	Mentawai	Madobag	13/04/2016	50	ChelzieJanFeb2017_8	12/05/2017	MagAttract HMW DNA Kit	1_7	6.6	1	15020932
MTW-MDB-025	Mentawai	Madobag	13/04/2016	48	ChelzieJanFeb2017_9	12/05/2017	MagAttract HMW DNA Kit	1_7	6.8	1	15931643
MTW-MDB-026	Mentawai	Madobag	13/04/2016	41	ChelzieJanFeb2017_22	12/05/2017	MagAttract HMW DNA Kit	1_10	6.2	1	13940359
MTW-MDB-028	Mentawai	Madobag	13/04/2016	41	ChelzieJanFeb2017_8	12/05/2017	MagAttract HMW DNA Kit	1_10	6.3	1	12061994
MTW-MDB-032	Mentawai	Madobag	13/04/2016	42	ChelzieJanFeb2017_7	12/05/2017	MagAttract HMW DNA Kit	1_3	5.7	1	14389580
MTW-MDB-034	Mentawai	Madobag	13/04/2016	46	ChelzieJanFeb2017_27	12/05/2017	MagAttract HMW DNA Kit	1_10	6.5	1	10469970
MTW-MDB-035	Mentawai	Madobag	13/04/2016	31	ChelzieJanFeb2017_25	10/09/2016	Gentra Puregene Blood Kit	1_5	6.3	1	13689393
MTW-TLL-002	Mentawai	Taileleu	2016-03-10	49	ChelzieJanFeb2017_13	06/06/2017	MagAttract HMW DNA Kit	2_1	7.4	2	19291979
MTW-TLL-006	Mentawai	Taileleu	2016-03-10	45	ChelzieJanFeb2017_14	2016-06-29	Gentra Puregene Blood Kit	2_1	7.3	2	19819347
MTW-TLL-007	Mentawai	Taileleu	2016-03-10	59	ChelzieJanFeb2017_6	06/06/2017	MagAttract HMW DNA Kit	1_4	7.7	1	13556176
MTW-TLL-008	Mentawai	Taileleu	2016-03-10	38	ChelzieJanFeb2017_9	2016-06-29	Gentra Puregene Blood Kit	1_4	7.9	1	11612602
MTW-TLL-010	Mentawai	Taileleu	2016-03-10	42	ChelzieJanFeb2017_13	2016-06-29	Gentra Puregene Blood Kit	2_2	7.2	2	18246412
MTW-TLL-011	Mentawai	Taileleu	2016-03-10	45	ChelzieJanFeb2017_21	2016-06-29	Gentra Puregene Blood Kit	2_2	6.4	2	17419259
MTW-TLL-012	Mentawai	Taileleu	2016-03-10	39	ChelzieJanFeb2017_19	2016-06-29	Gentra Puregene Blood Kit	2_3	7	2	17087363
MTW-TLL-013	Mentawai	Taileleu	2016-03-10	40	ChelzieJanFeb2017_18	29/06/2016	Gentra Puregene Blood Kit	2_4	7	2	22933685
MTW-TLL-016	Mentawai	Taileleu	2016-03-10	41	ChelzieJanFeb2017_5	2016-06-29	Gentra Puregene Blood Kit	1_1	7.7	1	14888633
MTW-TLL-017	Mentawai	Taileleu	2016-03-10	42	ChelzieJanFeb2017_3	06/06/2017	MagAttract HMW DNA Kit	1_9	7.7	1	13156839
MTW-TLL-019	Mentawai	Taileleu	2016-03-10	51	ChelzieJanFeb2017_1	2016-06-30	Gentra Puregene Blood Kit	1_4	7.2	1	18029198
MTW-TLL-020	Mentawai	Taileleu	2016-03-10	34	ChelzieJanFeb2017_2	2016-06-30	Gentra Puregene Blood Kit	1_12	7.3	1	14788507
MTW-TLL-021	Mentawai	Taileleu	2016-03-10	34	ChelzieJanFeb2017_12	30/06/2016	Gentra Puregene Blood Kit	2_3	7	2	15207393
MTW-TLL-022	Mentawai	Taileleu	2016-03-10	46	ChelzieJanFeb2017_1	06/07/2017	MagAttract HMW DNA Kit	1_6	7.9	1	12394500
MTW-TLL-023	Mentawai	Taileleu	2016-03-10	35	ChelzieJanFeb2017_6	06/07/2017	MagAttract HMW DNA Kit	1_1	7.2	1	12863198
MTW-TLL-024	Mentawai	Taileleu	2016-03-10	62	ChelzieJanFeb2017_24	06/07/2017	MagAttract HMW DNA Kit	1_10	7.4	1	14822573
MTW-TLL-025	Mentawai	Taileleu	2016-03-10	54	ChelzieJanFeb2017_4	2016-06-30	Gentra Puregene Blood Kit	1_9	7.7	1	16523696
MTW-TLL-026	Mentawai	Taileleu	2016-03-10	31	ChelzieJanFeb2017_22	2016-06-30	Gentra Puregene Blood Kit	1_7	7.6	1	12838682
MTW-TLL-027	Mentawai	Taileleu	2016-03-10	26	ChelzieJanFeb2017_4	06/06/2017	MagAttract HMW DNA Kit	2_3	7.3	2	15496405
MTW-TLL-029	Mentawai	Taileleu	2016-03-10	48	ChelzieJanFeb2017_11	05/06/2017	MagAttract HMW DNA Kit	1_11	7.5	1	15586120
MTW-TLL-030	Mentawai	Taileleu	2016-03-10	38	ChelzieJanFeb2017_15	2016-06-30	Gentra Puregene Blood Kit	2_4	6.6	2	20582209
MTW-TLL-032	Mentawai	Taileleu	2016-03-10	36	ChelzieJanFeb2017_8	05/06/2017	MagAttract HMW DNA Kit	2_1	6.5	2	15980278
MTW-TLL-034	Mentawai	Taileleu	2016-03-10	57	ChelzieJanFeb2017_23	12/05/2017	MagAttract HMW DNA Kit	1_5	7.3	1	12937393
MTW-TLL-035	Mentawai	Taileleu	2016-03-10	40	ChelzieJanFeb2017_23	2016-07-01	Gentra Puregene Blood Kit	2_3	6.9	2	15051401
MTW-TLL-037	Mentawai	Taileleu	2016-03-10	60	ChelzieJanFeb2017_25	05/06/2017	MagAttract HMW DNA Kit	2_1	8	2	20228380
MTW-TLL-038	Mentawai	Taileleu	2016-03-10	50	ChelzieJanFeb2017_3	05/06/2017	MagAttract HMW DNA Kit	1_1	7.3	1	17008079
MTW-TLL-039	Mentawai	Taileleu	2016-03-10	39	ChelzieJanFeb2017_8	05/06/2017	MagAttract HMW DNA Kit	1_8	7.9	1	12921728
MTW-TLL-040	Mentawai	Taileleu	2016-03-10	48	ChelzieJanFeb2017_18	2016-07-01	Gentra Puregene Blood Kit	2_3	7.3	2	16704787
MTW-TLL-041	Mentawai	Taileleu	2016-03-10	49	ChelzieJanFeb2017_19	06/06/2017	MagAttract HMW DNA Kit	2_2	7.6	2	18732878
MTW-TLL-042	Mentawai	Taileleu	2016-03-10	50	ChelzieJanFeb2017_17	2016-07-01	Gentra Puregene Blood Kit	2_2	7.3	2	18579827
MTW-TLL-043	Mentawai	Taileleu	2016-03-10	52	ChelzieJanFeb2017_27	2016-07-01	Gentra Puregene Blood Kit	1_10	8.3	1	14035763
SMB-ANK-003	Sumba	Anakalang	30/07/2016	63	ChelzieJanFeb2017_14	06/09/2017	MagAttract HMW DNA Kit	2_1	5	2	19972536
SMB-ANK-004	Sumba	Anakalang	30/07/2016	64	ChelzieJanFeb2017_24	05/06/2017	Gentra Puregene Blood Kit	1_6	6.8	1	14712078
SMB-ANK-005	Sumba	Anakalang	30/07/2016	76	ChelzieJanFeb2017_8	23/03/2017	Gentra Puregene Blood Kit	1_9	7	1	15830275
SMB-ANK-006	Sumba	Anakalang	30/07/2016	73	ChelzieJanFeb2017_10	17/08/2016	MagAttract HMW DNA Kit	1_6	8.3	1	14854379
SMB-ANK-007	Sumba	Anakalang	30/07/2016	52	ChelzieJanFeb2017_19	06/09/2017	MagAttract HMW DNA Kit	1_2	6.8	1	17520705
SMB-ANK-009	Sumba	Anakalang	30/07/2016	51	ChelzieJanFeb2017_4	22/08/2017	Gentra Puregene Blood Kit	1_4	6.2	1	18008099
SMB-ANK-011	Sumba	Anakalang	30/07/2016	35	BatchIreneAndChelzie3	07/12/2016	MagAttract HMW DNA Kit	1_6	7.1	1	14401624
SMB-ANK-013	Sumba	Anakalang	30/07/2016	60	BatchIreneAndChelzie4	06/09/2017	MagAttract HMW DNA Kit	1_4	5.5	1	15833882
SMB-ANK-015	Sumba	Anakalang	30/07/2016	46	ChelzieJanFeb2017_9	16/08/17	MagAttract HMW DNA Kit	1_5	6.6	1	15260296
SMB-ANK-016	Sumba	Anakalang	30/07/2016	72	ChelzieJanFeb2017_26	06/09/2017	MagAttract HMW DNA Kit	2_2	6.5	2	21612461
SMB-ANK-019	Sumba	Anakalang	30/07/2016	40	BatchIreneAndChelzie1	2016-12-08	MagAttract HMW DNA Kit	1_7	7.2	1	14043051
SMB-ANK-024	Sumba	Anakalang	30/07/2016	48	ChelzieJanFeb2017_20	06/09/2017	MagAttract HMW DNA Kit	1_5	7.3	1	13211476
SMB-ANK-026	Sumba	Anakalang	30/07/2016	56	ChelzieJanFeb2017_7	21/12/2016	MagAttract HMW DNA Kit	1_9	7.4	1	14303419
SMB-ANK-027	Sumba	Anakalang	30/07/2016	35	ChelzieJanFeb2017_17	21/12/2016	MagAttract HMW DNA Kit	1_6	7.6	1	15880995
SMB-ANK-028	Sumba	Anakalang	30/07/2016	54	BatchIreneAndChelzie3	21/12/2016	MagAttract HMW DNA Kit	1_2	6.5	1	15238432
SMB-ANK-029	Sumba	Anakalang	30/07/2016	35	ChelzieJanFeb2017_17	21/12/2016	MagAttract HMW DNA Kit	1_8	6.4	1	15033090
SMB-ANK-030	Sumba	Anakalang	30/07/2016	40	ChelzieJanFeb2017_3	21/12/2016	MagAttract HMW DNA Kit	1_4	6	1	13600043
SMB-BKB-008	Sumba	Bukambero	22/07/2016	47	ChelzieJanFeb2017_10	30/01/2018	MagAttract HMW DNA Kit	3_3	5.7	3	14390057
SMB-HPM-006	Sumba	Hupu Mada	24/07/2016	64	ChelzieJanFeb2017_6	30/01/2018	MagAttract HMW DNA Kit	3_2	5.6	3	13910892
SMB-HPM-016	Sumba	Hupu Mada	24/07/2016	37	ChelzieJanFeb2017_14	30/01/2018	MagAttract HMW DNA Kit	3_2	5.6	3	13882559
SMB-HPM-018	Sumba	Hupu Mada	24/07/2016	42	ChelzieJanFeb2017_11	30/01/2018	MagAttract HMW DNA Kit	3_1	5.1	3	16347064
SMB-HPM-021	Sumba	Hupu Mada	24/07/2016	45	ChelzieJanFeb2017_12	10/08/2017	Gentra Puregene Blood Kit	3_2	5.9	3	18202636
SMB-HPM-027	Sumba	Hupu Mada	24/07/2016	35	ChelzieJanFeb2017_10	07/09/2017	Gentra Puregene Blood Kit	3_3	5.5	3	16327011
SMB-PDT-001	Sumba	Padira Tana	29/07/2016	42	ChelzieJanFeb2017_7	13/03/2017	Gentra Puregene Blood Kit	3_2	6.6	3	17109617
SMB-PDT-007	Sumba	Padira Tana	29/07/2016	31	ChelzieJanFeb2017_5	22/08/2016	MagAttract HMW DNA Kit	3_3	5.7	3	17737284
SMB-PDT-036	Sumba	Padira Tana	29/07/2016	65	ChelzieJanFeb2017_6	16/06/17	Gentra Puregene Blood Kit	3_3	6	3	15972001
SMB-PTB-028	Sumba	Patiala Bawa	25/07/2016	NA	ChelzieJanFeb2017_24	16/06/2017	Gentra Puregene Blood Kit	3_3	5.2	3	18432455
SMB-RIN-003	Sumba	Rindi	27/07/2016	75	ChelzieJanFeb2017_7	24/08/2016	MagAttract HMW DNA Kit	3_3	5.6	3	18387618
SMB-RIN-009	Sumba	Rindi	27/07/2016	60	ChelzieJanFeb2017_5	05/09/2017	Gentra Puregene Blood Kit	3_2	6.2	3	17636565
SMB-RIN-014	Sumba	Rindi	27/07/2016	45	ChelzieJanFeb2017_4	04/08/2016	MagAttract HMW DNA Kit	3_1	6.1	3	18210722
SMB-RIN-016	Sumba	Rindi	27/07/2016	33	ChelzieJanFeb2017_7	30/01/2018	MagAttract HMW DNA Kit	3_1	5.6	3	18311451
SMB-RIN-019	Sumba	Rindi	27/07/2016	31	ChelzieJanFeb2017_16	24/08/2016	MagAttract HMW DNA Kit	3_2	5.8	3	15942216
SMB-WHB-024	Sumba	Wura Homba	23/07/2016	39	ChelzieJanFeb2017_9	30/01/2018	MagAttract HMW DNA Kit	3_1	5.9	3	14783644
SMB-WNG-001	Sumba	Wunga	28/07/2016	55	BatchIreneAndChelzie4	06/12/2016	MagAttract HMW DNA Kit	2_2	5.7	2	18787414
SMB-WNG-002	Sumba	Wunga	28/07/2016	55	BatchIreneAndChelzie1	23/08/2016	MagAttract HMW DNA Kit	1_8	6.1	1	15653180
SMB-WNG-003	Sumba	Wunga	28/07/2016	52	BatchIreneAndChelzie1_5_?	23/08/2016	MagAttract HMW DNA Kit	1_3	6.5	1	19413856
SMB-WNG-004	Sumba	Wunga	28/07/2016	71	ChelzieJanFeb2017_14	23/08/2016	MagAttract HMW DNA Kit	1_6	6.3	1	16282387
SMB-WNG-006	Sumba	Wunga	28/07/2016	47	ChelzieJanFeb2017_13	23/08/2016	MagAttract HMW DNA Kit	1_8	6.7	1	15610117
SMB-WNG-007	Sumba	Wunga	28/07/2016	61	ChelzieJanFeb2017_15	06/12/2016	MagAttract HMW DNA Kit	1_11	6.4	1	14624844
SMB-WNG-009	Sumba	Wunga	28/07/2016	48	ChelzieJanFeb2017_11	06/12/2016	MagAttract HMW DNA Kit	1_10	6.9	1	13915360
SMB-WNG-012	Sumba	Wunga	28/07/2016	48	ChelzieJanFeb2017_10	06/12/2016	MagAttract HMW DNA Kit	1_1	5.5	1	13085274
SMB-WNG-017	Sumba	Wunga	28/07/2016	58	ChelzieJanFeb2017_2	07/12/2016	MagAttract HMW DNA Kit	1_5	6.6	1	14136038
SMB-WNG-018	Sumba	Wunga	28/07/2016	36	BatchIreneAndChelzie3	23/08/2016	MagAttract HMW DNA Kit	1_9	5.3	1	11288135
SMB-WNG-020	Sumba	Wunga	28/07/2016	44	ChelzieJanFeb2017_27	23/08/2016	MagAttract HMW DNA Kit	1_3	6.4	1	14520767
SMB-WNG-021	Sumba	Wunga	28/07/2016	45	ChelzieJanFeb2017_22	07/12/2016	MagAttract HMW DNA Kit	1_3	6.2	1	18170956
SMB-WNG-022	Sumba	Wunga	28/07/2016	47	ChelzieJanFeb2017_3	23/08/2016	MagAttract HMW DNA Kit	1_1	6.2	1	15314573
SMB-WNG-023	Sumba	Wunga	28/07/2016	49	ChelzieJanFeb2017_14	23/08/2016	MagAttract HMW DNA Kit	1_8	6.1	1	12899026
SMB-WNG-028	Sumba	Wunga	28/07/2016	66	ChelzieJanFeb2017_22	23/08/2016	MagAttract HMW DNA Kit	1_2	5.7	1	16536498
