## Supplemental_materials for "Genetic architecture of gene regulation in Indonesian populations identifies QTLs associated with local ancestry and archaic introgression": Supplementary Table 3.xlsx

### Sheet: Sheet1
Supplementary Table 3. The 61 Sub-Saharan African samples used in archaic introgression inference.
ERR1955397	The 1000 Genomes Project Consortium; Zheng-Bradley et al. 2017	doi.org/10.1038/nature15393; doi.org/10.1093/gigascience/gix038
ERR1955398	The 1000 Genomes Project Consortium; Zheng-Bradley et al. 2017	doi.org/10.1038/nature15393; doi.org/10.1093/gigascience/gix038
ERR1955401	The 1000 Genomes Project Consortium; Zheng-Bradley et al. 2017	doi.org/10.1038/nature15393; doi.org/10.1093/gigascience/gix038
ERR1955412	The 1000 Genomes Project Consortium; Zheng-Bradley et al. 2017	doi.org/10.1038/nature15393; doi.org/10.1093/gigascience/gix038
ERR1955413	The 1000 Genomes Project Consortium; Zheng-Bradley et al. 2017	doi.org/10.1038/nature15393; doi.org/10.1093/gigascience/gix038
ERR1955419	The 1000 Genomes Project Consortium; Zheng-Bradley et al. 2017	doi.org/10.1038/nature15393; doi.org/10.1093/gigascience/gix038
ERR1955423	The 1000 Genomes Project Consortium; Zheng-Bradley et al. 2017	doi.org/10.1038/nature15393; doi.org/10.1093/gigascience/gix038
ERR1955424	The 1000 Genomes Project Consortium; Zheng-Bradley et al. 2017	doi.org/10.1038/nature15393; doi.org/10.1093/gigascience/gix038
ERR1955427	The 1000 Genomes Project Consortium; Zheng-Bradley et al. 2017	doi.org/10.1038/nature15393; doi.org/10.1093/gigascience/gix038
ERR1955431	The 1000 Genomes Project Consortium; Zheng-Bradley et al. 2017	doi.org/10.1038/nature15393; doi.org/10.1093/gigascience/gix038
ERR1955438	The 1000 Genomes Project Consortium; Zheng-Bradley et al. 2017	doi.org/10.1038/nature15393; doi.org/10.1093/gigascience/gix038
ERR1955451	The 1000 Genomes Project Consortium; Zheng-Bradley et al. 2017	doi.org/10.1038/nature15393; doi.org/10.1093/gigascience/gix038
ERR1955461	The 1000 Genomes Project Consortium; Zheng-Bradley et al. 2017	doi.org/10.1038/nature15393; doi.org/10.1093/gigascience/gix038
ERR1955462	The 1000 Genomes Project Consortium; Zheng-Bradley et al. 2017	doi.org/10.1038/nature15393; doi.org/10.1093/gigascience/gix038
ERR1955463	The 1000 Genomes Project Consortium; Zheng-Bradley et al. 2017	doi.org/10.1038/nature15393; doi.org/10.1093/gigascience/gix038
ERR1955468	The 1000 Genomes Project Consortium; Zheng-Bradley et al. 2017	doi.org/10.1038/nature15393; doi.org/10.1093/gigascience/gix038
ERR1955476	The 1000 Genomes Project Consortium; Zheng-Bradley et al. 2017	doi.org/10.1038/nature15393; doi.org/10.1093/gigascience/gix038
ERR1955479	The 1000 Genomes Project Consortium; Zheng-Bradley et al. 2017	doi.org/10.1038/nature15393; doi.org/10.1093/gigascience/gix038
ERR1955481	The 1000 Genomes Project Consortium; Zheng-Bradley et al. 2017	doi.org/10.1038/nature15393; doi.org/10.1093/gigascience/gix038
ERR1955487	The 1000 Genomes Project Consortium; Zheng-Bradley et al. 2017	doi.org/10.1038/nature15393; doi.org/10.1093/gigascience/gix038
ERR1955488	The 1000 Genomes Project Consortium; Zheng-Bradley et al. 2017	doi.org/10.1038/nature15393; doi.org/10.1093/gigascience/gix038
ERR1955498	The 1000 Genomes Project Consortium; Zheng-Bradley et al. 2017	doi.org/10.1038/nature15393; doi.org/10.1093/gigascience/gix038
ERR1955512	The 1000 Genomes Project Consortium; Zheng-Bradley et al. 2017	doi.org/10.1038/nature15393; doi.org/10.1093/gigascience/gix038
ERR1955513	The 1000 Genomes Project Consortium; Zheng-Bradley et al. 2017	doi.org/10.1038/nature15393; doi.org/10.1093/gigascience/gix038
ERR1955515	The 1000 Genomes Project Consortium; Zheng-Bradley et al. 2017	doi.org/10.1038/nature15393; doi.org/10.1093/gigascience/gix038
ERR1955516	The 1000 Genomes Project Consortium; Zheng-Bradley et al. 2017	doi.org/10.1038/nature15393; doi.org/10.1093/gigascience/gix038
ERR1955519	The 1000 Genomes Project Consortium; Zheng-Bradley et al. 2017	doi.org/10.1038/nature15393; doi.org/10.1093/gigascience/gix038
ERR1955524	The 1000 Genomes Project Consortium; Zheng-Bradley et al. 2017	doi.org/10.1038/nature15393; doi.org/10.1093/gigascience/gix038
ERR1955526	The 1000 Genomes Project Consortium; Zheng-Bradley et al. 2017	doi.org/10.1038/nature15393; doi.org/10.1093/gigascience/gix038
ERR1955528	The 1000 Genomes Project Consortium; Zheng-Bradley et al. 2017	doi.org/10.1038/nature15393; doi.org/10.1093/gigascience/gix038
ERR1955529	The 1000 Genomes Project Consortium; Zheng-Bradley et al. 2017	doi.org/10.1038/nature15393; doi.org/10.1093/gigascience/gix038
ERR1955535	The 1000 Genomes Project Consortium; Zheng-Bradley et al. 2017	doi.org/10.1038/nature15393; doi.org/10.1093/gigascience/gix038
LP6005441-DNA_A08	Mallick et al. 2016	10.1038/nature18964
LP6005441-DNA_A11	Mallick et al. 2016	10.1038/nature18964
LP6005441-DNA_B02	Mallick et al. 2016	10.1038/nature18964
LP6005441-DNA_B08	Mallick et al. 2016	10.1038/nature18964
LP6005441-DNA_E07	Mallick et al. 2016	10.1038/nature18964
LP6005441-DNA_F07	Mallick et al. 2016	10.1038/nature18964
LP6005441-DNA_G02	Mallick et al. 2016	10.1038/nature18964
LP6005441-DNA_H02	Mallick et al. 2016	10.1038/nature18964
LP6005442-DNA_A02	Mallick et al. 2016	10.1038/nature18964
LP6005442-DNA_B02	Mallick et al. 2016	10.1038/nature18964
LP6005442-DNA_B10	Mallick et al. 2016	10.1038/nature18964
LP6005442-DNA_E11	Mallick et al. 2016	10.1038/nature18964
LP6005442-DNA_F09	Mallick et al. 2016	10.1038/nature18964
LP6005442-DNA_F11	Mallick et al. 2016	10.1038/nature18964
LP6005442-DNA_G11	Mallick et al. 2016	10.1038/nature18964
LP6005442-DNA_H11	Mallick et al. 2016	10.1038/nature18964
LP6005443-DNA_A01	Mallick et al. 2016	10.1038/nature18964
LP6005443-DNA_E02	Mallick et al. 2016	10.1038/nature18964
LP6005443-DNA_F02	Mallick et al. 2016	10.1038/nature18964
LP6005443-DNA_G02	Mallick et al. 2016	10.1038/nature18964
LP6005443-DNA_G08	Mallick et al. 2016	10.1038/nature18964
LP6005592-DNA_C03	Mallick et al. 2016	10.1038/nature18964
LP6005592-DNA_C05	Mallick et al. 2016	10.1038/nature18964
LP6005677-DNA_D03	Mallick et al. 2016	10.1038/nature18964
LP6005677-DNA_G01	Mallick et al. 2016	10.1038/nature18964
SS6004470	Mallick et al. 2016	10.1038/nature18964
SS6004471	Mallick et al. 2016	10.1038/nature18964
SS6004473	Mallick et al. 2016	10.1038/nature18964
SS6004475	Mallick et al. 2016	10.1038/nature18964
