## Supplemental_materials for "Genetic architecture of gene regulation in Indonesian populations identifies QTLs associated with local ancestry and archaic introgression": Supplementary Table 4.xlsx

### Sheet: Sheet1
Supplementary Table 4. 166 genes that are eGenes in the Indonesian data (FDR-p<0.1), do not colocalize with the European data, and do not have significant eQTLs (nominal p<0.0005) in the European data.
Gene ID	Gene name	European top SNP	Nominal p-value
ENSG00000008018	PSMB1	rs9356664	0.000625265
ENSG00000008441	NFIX	rs150825758	0.000666968
ENSG00000011028	MRC2	rs75752572	0.00143352
ENSG00000036549	ZZZ3	rs115778101	0.000850138
ENSG00000038210	PI4K2B	rs6831313	0.000819009
ENSG00000042317	SPATA7	rs140831328	0.000685079
ENSG00000048991	R3HDM1	rs10445685	0.000992106
ENSG00000052723	SIKE1	rs56222444	0.000506406
ENSG00000065135	GNAI3	rs333968	0.000818908
ENSG00000065243	PKN2	rs141824560	0.00221248
ENSG00000065357	DGKA	rs11171629	0.000971678
ENSG00000066777	ARFGEF1	rs78241729	0.00222984
ENSG00000068831	RASGRP2	rs11231887	0.00421125
ENSG00000069329	VPS35	rs72816873	0.00233789
ENSG00000069667	RORA	rs1463329	0.000895165
ENSG00000074266	EED	rs145375841	0.000634564
ENSG00000074527	NTN4	rs34891596	0.00100384
ENSG00000077232	DNAJC10	rs288264	0.000505323
ENSG00000078808	SDF4	rs113741871	0.00141734
ENSG00000079393	DUSP13	rs77166648	0.00134254
ENSG00000080986	NDC80	rs77037094	0.00086489
ENSG00000083544	TDRD3	rs2137842	0.00230338
ENSG00000084093	REST	rs79546938	0.00108457
ENSG00000084652	TXLNA	rs79952364	0.00198242
ENSG00000089693	MLF2	rs73267033	0.000804782
ENSG00000090097	PCBP4	rs150342460	0.00574807
ENSG00000092841	MYL6	rs10506347	0.000802868
ENSG00000096401	CDC5L	rs141353211	0.000794483
ENSG00000100504	PYGL	rs3783275	0.000845714
ENSG00000100926	TM9SF1	rs556063225	0.000860919
ENSG00000100941	PNN	rs17530781	0.00103315
ENSG00000101337	TM9SF4	rs6121316	0.0010643
ENSG00000104671	DCTN6	rs7003746	0.00161075
ENSG00000104691	UBXN8	rs149176864	0.00119794
ENSG00000105939	ZC3HAV1	rs112076288	0.000558742
ENSG00000106261	ZKSCAN1	rs181328765	0.000685576
ENSG00000106701	FSD1L	rs539865946	0.0016856
ENSG00000107672	NSMCE4A	rs72839678	0.000512493
ENSG00000107815	TWNK	rs11190381	0.00137375
ENSG00000108510	MED13	rs150136473	0.00120583
ENSG00000108799	EZH1	rs11652705	0.000950348
ENSG00000109171	SLAIN2	rs35224901	0.00106143
ENSG00000110075	PPP6R3	rs12418948	0.000857127
ENSG00000110711	AIP	rs1695	0.00142255
ENSG00000111300	NAA25	rs3782879	0.000719353
ENSG00000111726	CMAS	rs565804384	0.000719586
ENSG00000112339	HBS1L	rs4445070	0.000559202
ENSG00000112486	CCR6	rs4569938	0.00183112
ENSG00000114013	CD86	rs140851670	0.00181992
ENSG00000114346	ECT2	rs12631355	0.00140992
ENSG00000114391	RPL24	rs77472125	0.000912567
ENSG00000114948	ADAM23	rs80197077	0.00139576
ENSG00000115271	GCA	rs1380954089	0.00095929
ENSG00000117020	AKT3	rs10803143	0.000680891
ENSG00000117676	RPS6KA1	rs72666316	0.00288988
ENSG00000118564	FBXL5	rs71179638	0.000633399
ENSG00000119953	SMNDC1	rs141385021	0.00103213
ENSG00000120314	WDR55	rs17208502	0.00122732
ENSG00000123297	TSFM	rs7295625	0.00278014
ENSG00000124215	CDH26	rs2426848	0.000737679
ENSG00000126524	SBDS	rs191852357	0.000576237
ENSG00000127184	COX7C	rs10067814	0.00252298
ENSG00000127870	RNF6	rs150312894	0.00050059
ENSG00000127951	FGL2	rs11760860	0.00150821
ENSG00000128050	PAICS	rs561724695	0.00150985
ENSG00000130766	SESN2	rs201346943	0.000864738
ENSG00000131375	CAPN7	rs4684200	0.000761933
ENSG00000133028	SCO1	rs72820774	0.000888608
ENSG00000134186	PRPF38B	rs115332923	0.004354
ENSG00000134440	NARS1	rs1168511960	0.000723709
ENSG00000135404	CD63	rs4759180	0.00115821
ENSG00000135926	TMBIM1	rs2254682	0.00140862
ENSG00000136504	KAT7	rs73989204	0.000592122
ENSG00000137076	TLN1	rs35121702	0.00337814
ENSG00000138031	ADCY3	rs72803233	0.00269983
ENSG00000138279	ANXA7	rs199964125	0.00590917
ENSG00000138606	SHF	rs546036335	0.000811489
ENSG00000138668	HNRNPD	rs11935292	0.000504648
ENSG00000139233	LLPH	rs367709432	0.00163553
ENSG00000139323	POC1B	rs11105328	0.000519938
ENSG00000139597	N4BP2L1	rs9534492	0.000612383
ENSG00000139719	VPS33A	rs73421765	0.000598672
ENSG00000139946	PELI2	rs749323555	0.000898301
ENSG00000141446	ESCO1	rs948384	0.00153349
ENSG00000143970	ASXL2	rs185944728	0.000810807
ENSG00000144028	SNRNP200	rs76001342	0.00562507
ENSG00000144134	RABL2A	rs189638550	0.00146241
ENSG00000145337	PYURF	rs78736010	0.00131047
ENSG00000145708	CRHBP	rs1560024	0.000791801
ENSG00000145734	BDP1	rs34728176	0.00166516
ENSG00000145741	BTF3	rs6453061	0.00119337
ENSG00000146909	NOM1	rs36161087	0.000550348
ENSG00000148200	NR6A1	rs189632321	0.000793517
ENSG00000148908	RGS10	rs11198594	0.00218693
ENSG00000150991	UBC	rs769515699	0.000515365
ENSG00000151694	ADAM17	rs79716367	0.000640953
ENSG00000153107	ANAPC1	rs1171698423	0.000712491
ENSG00000153395	LPCAT1	rs564234154	0.00105235
ENSG00000154710	RABGEF1	rs1429598561	0.00232432
ENSG00000156052	GNAQ	rs10780260	0.000543439
ENSG00000156671	SAMD8	rs73277286	0.00110673
ENSG00000158079	PTPDC1	rs191892371	0.00310225
ENSG00000158201	ABHD3	rs539774224	0.00220305
ENSG00000158691	ZSCAN12	rs114675282	0.00199324
ENSG00000160883	HK3	rs2075667	0.00263903
ENSG00000162929	KIAA1841	rs4672396	0.000869478
ENSG00000163535	SGO2	rs1199512652	0.00218886
ENSG00000163848	ZNF148	rs143884080	0.000770483
ENSG00000164284	GRPEL2	rs149718412	0.00109195
ENSG00000164414	SLC35A1	rs186102366	0.00146115
ENSG00000165997	ARL5B	rs116852777	0.0018539
ENSG00000166225	FRS2	rs63098663	0.000641129
ENSG00000166734	GOLM2	rs72716043	0.00126062
ENSG00000167232	ZNF91	rs35389113	0.000636645
ENSG00000168872	DDX19A	rs145536581	0.00116115
ENSG00000169122	FAM110B	rs13256423	0.000960448
ENSG00000169251	NMD3	rs200629645	0.00142704
ENSG00000170142	UBE2E1	rs373239958	0.000868492
ENSG00000170296	GABARAP	rs7212484	0.00235456
ENSG00000171777	RASGRP4	rs7251520	0.00281274
ENSG00000172046	USP19	rs11714929	0.0036113
ENSG00000172062	SMN1	rs139517013	0.00650819
ENSG00000172239	PAIP1	rs1351637	0.00108833
ENSG00000173480	ZNF417	rs10416584	0.00104978
ENSG00000173598	NUDT4	rs73218722	0.000709153
ENSG00000174744	BRMS1	rs556844228	0.0072437
ENSG00000175198	PCCA	rs9518077	0.000729013
ENSG00000175931	UBE2O	rs143400011	0.000563297
ENSG00000176208	ATAD5	rs7209350	0.000692315
ENSG00000177427	MIEF2	rs1555142	0.00182219
ENSG00000179119	SPTY2D1	rs150378242	0.000902553
ENSG00000179295	PTPN11	rs10850043	0.000566598
ENSG00000180228	PRKRA	rs2366603	0.00235987
ENSG00000182196	ARL6IP4	rs10840643	0.00216268
ENSG00000182208	MOB2	rs34474233	0.00057882
ENSG00000184203	PPP1R2	rs9865308	0.000641506
ENSG00000184445	KNTC1	rs143797376	0.000642509
ENSG00000185236	RAB11B	rs10413844	0.00120455
ENSG00000185480	PARPBP	rs825080	0.00054945
ENSG00000185862	EVI2B	rs544435727	0.000614455
ENSG00000187098	MITF	rs66497409	0.00237952
ENSG00000187699	C2orf88	NA	0.0040372
ENSG00000187790	FANCM	rs34200710	0.00241911
ENSG00000188822	CNR2	rs114868658	0.00124603
ENSG00000189180	ZNF33A	rs192035069	0.00242014
ENSG00000196455	PIK3R4	rs1231802451	0.00120946
ENSG00000196505	GDAP2	rs826410	0.001511
ENSG00000197037	ZSCAN25	rs7795644	0.000863323
ENSG00000197724	PHF2	rs10992796	0.000633604
ENSG00000197863	ZNF790	rs10427033	0.000615142
ENSG00000198586	TLK1	rs12993953	0.000567289
ENSG00000198707	CEP290	rs117471994	0.000825657
ENSG00000204130	RUFY2	rs10823131	0.000709992
ENSG00000204406	MBD5	rs1424951	0.000575953
ENSG00000204420	MPIG6B	rs13217120	0.00228875
ENSG00000205302	SNX2	rs549994388	0.00254025
ENSG00000205765	C5orf51	rs183218856	0.00057289
ENSG00000213281	NRAS	rs146095055	0.00129216
ENSG00000243943	ZNF512	rs190385700	0.00190578
ENSG00000259207	ITGB3	rs147533524	0.00371454
ENSG00000263874	LINC00672	rs35728017	0.000635351
ENSG00000273611	ZNHIT3	rs113658023	0.00346678
ENSG00000274211	SOCS7	rs4556823	0.00120973
ENSG00000277161	PIGW	rs117061309	0.00125316
ENSG00000278311	GGNBP2	rs12452633	0.00410404
ENSG00000282988		rs140967207	0.00149824
