## Supplemental_materials for "Genetic architecture of gene regulation in Indonesian populations identifies QTLs associated with local ancestry and archaic introgression": Supplementary Table 5.xlsx

### Sheet: Sheet1
Supplementary Table 5. Enricment of the 166 Indonesia-specific eGenes among KEGG pathways when compared to a background set of all tested genes and to all eGenes with FDR-p <0.1
	ID	Description	Gene ratio	Background ratio	p-value	BH-adjusted p-value	q-value	Entrez gene ID	Count
Compared to all tested genes	hsa04371	Apelin signaling pathway	7/75	100/5322	0.00046725	0.0523748	0.0457251	2773/10000/109/2776/11337/30849/4893	7
	hsa04611	Platelet activation	7/75	101/5322	0.000496444	0.0523748	0.0457251	2773/10235/10000/7094/109/2776/3690	7
	hsa04015	Rap1 signaling pathway	8/75	152/5322	0.00122709	0.0824734	0.0720022	2773/10235/10000/7094/109/2776/4893/3690	8
	hsa04916	Melanogenesis	5/75	61/5322	0.00156348	0.0824734	0.0720022	2773/109/2776/4286/4893	5
Compared to eGenes with FDR-p<0.1	hsa04916	Melanogenesis	5/75	16/1428	0.00096964	0.0969024	0.0811748	2773/109/2776/4286/4893	5
	hsa04611	Platelet activation	7/75	35/1428	0.00170585	0.0969024	0.0811748	2773/10235/10000/7094/109/2776/3690	7
	hsa04914	Progesterone-mediated oocyte maturation	5/75	18/1428	0.00175044	0.0969024	0.0811748	2773/10000/6195/109/64682	5
	hsa04371	Apelin signaling pathway	7/75	36/1428	0.00202937	0.0969024	0.0811748	2773/10000/109/2776/11337/30849/4893	7
