## Supplemental_materials for "Genetic architecture of gene regulation in Indonesian populations identifies QTLs associated with local ancestry and archaic introgression": Supplementary Table 6.xlsx

### Sheet: Sheet1
Supplementary Table 6. p-values for overrepresentation (Fisher’s test) of modern and archaic LAI driven QTLs among the genomic windows under positive selection in each population. QTLs with an FDR-p < 0.01 in the permutation-based analysis were included in testing. QTLs driven by Denisovan or Neanderthal ancestry with an R2>0.7 were considered LAI driven. Windows with a proportion of SNPs with an…
		Under positive selection in
		Mentawai	Sumba	Korowai
eQTL driven by	East-Asian/Papuan ancestry	1	1	1
	Denisovan ancestry	1	1	1
	Neanderthal ancestry	0.473661	1	0.425438
methylQTL driven by	East-Asian/Papuan ancestry	0.0997317	0.25039	0.0340069
	Denisovan ancestry	0.178555	0.269288	0.727784
	Neanderthal ancestry	0.252009	0.71317	0.0406328
