## Supplemental_materials for "Genetic architecture of gene regulation in Indonesian populations identifies QTLs associated with local ancestry and archaic introgression": Supplementary Table 7.xlsx

### Sheet: Sheet1
Supplementary Table 7. Ancestry driven QTLs under positive selection. For methylQTLs, annotations based on the Illumina EPIC array manifest are provided.
Type of QTL	Ancestry association	Under positive selection in	Chromosome	Position	Target IDs	Gene symbol	Annotation	R2 between QTL genotype and # of inferred alleles	Proportion of SNPs with nSL>0.3
eQTL	Papuan	Mentawai	4	74074804	ENSG00000184227	ACOT1		0.701698	0.5
eQTL	Neanderthal	Mentawai	5	134328568	ENSG00000152705	CATSPER3		1	0.733333
eQTL	Neanderthal	Korowai	14	64038595	ENSG00000054654	SYNE2		0.715474	0.365854
methylQTL	Papuan	Mentawai	4	185655755	cg00769632	MLF1IP	Within 1500bp of TSS, promoter-associated	0.775596	0.315789
methylQTL	Papuan	Mentawai	9	103017106	cg15138245		Unclassified	0.733427	0.804878
methylQTL	Papuan	Sumba	11	121440231	cg01110103	SORL1	Gene body	0.789915	0.363636
methylQTL	Papuan	Sumba	11	122509237	cg15456896	UBASH3B	5'UTR, 1st exon, gene body	0.743164	0.436782
methylQTL	Papuan	Korowai	1	55474325	cg03646354	BSND	3'UTR	0.763	0.37037
methylQTL	Papuan	Korowai	1	90270732	cg25306132		Unclassified	0.725338	0.3
methylQTL	Papuan	Korowai	3	159635044	cg22922494; cg26187205	IL12A-AS1; CTD-2049J23.2	Gene body, 3'UTR; 3'UTR	0.711833	0.333333
methylQTL	Papuan	Korowai	4	39531928	cg11956442	UGDH-AS1	5'UTR	0.710251	0.62069
methylQTL	Papuan	Korowai	6	88187510	cg15059496	SLC35A1	5'UTR, within 1500bp of TSS	0.81219	0.785714
methylQTL	Papuan	Korowai	11	45320411	cg17441160		Unclassified	0.910484	0.333333
methylQTL	Papuan	Korowai	12	94491115	cg06644576		Unclassified	0.725845	0.5
methylQTL	Papuan	Korowai	12	131896844	cg12370933		Unclassified	0.700924	1
methylQTL	Papuan	Korowai	13	29230045	cg26203234	POMP	Within 1500bp of TSS	0.817735	0.392157
methylQTL	Papuan	Korowai	13	47158041	cg00476653	LRCH1	Gene body	0.779186	0.947368
methylQTL	Papuan	Korowai	15	79239719	cg18738367	CTSH	5'UTR, within 1500bp of TSS	0.717235	0.387755
methylQTL	Papuan	Korowai	20	59925824	cg01366882	CDH4	Gene body	0.718383	0.8
methylQTL	Denisovan	Korowai	19	9697958	cg21338558	ZNF426	Within 1500bp of TSS, promoter-associated	0.881687	0.463636
methylQTL	Neanderthal	Mentawai	4	110617808	cg09192412	CASP6	Gene body	0.880071	0.411765
methylQTL	Neanderthal	Mentawai	4	121741475	cg16890935	PRDM5	3'UTR, gene body	1	0.348387
methylQTL	Neanderthal	Mentawai	4	121768275	cg25854761	PRDM5	3'UTR, gene body	1	0.380435
methylQTL	Neanderthal	Mentawai	4	121796205	cg01496203	PRDM5	3'UTR, gene body	1	0.380435
methylQTL	Neanderthal	Mentawai	5	134241411	cg05408284	PCBD2	Within 1500bp of TSS, promoter-associated	1	0.571429
methylQTL	Neanderthal	Mentawai	6	67743509	cg01084149; cg26213663; cg18090145		Unclassified	0.860955	0.5
methylQTL	Neanderthal	Mentawai	7	19153843	cg27334919	TWIST1	Within 1500bp of TSS	0.811638	0.516129
methylQTL	Neanderthal	Mentawai	9	98298571	cg13456470	PTCH1	5'UTR, within 1500bp of TSS	0.915357	0.870968
methylQTL	Neanderthal	Mentawai	10	2020730	cg24997028		Unclassified	0.789571	0.361345
methylQTL	Neanderthal	Mentawai	12	102914351	cg15930815		Unclassified	0.784616	0.4
methylQTL	Neanderthal	Mentawai	19	33464048	cg08370949	NUDT19	Within 1500bp of TSS, promoter-associated	1	0.377049
methylQTL	Neanderthal	Mentawai	19	35485399	cg11612702; cg22123554	GRAMD1A	Within 1500bp of TSS	0.922423	0.422535
methylQTL	Neanderthal	Mentawai	19	35515041	cg08380252; cg11749828; cg08772127	HPN	Within 1500bp of TSS, gene body, 3'UTR	0.922423	0.313433
methylQTL	Neanderthal	Sumba	2	99465786	cg16238540	KIAA1211L	5'UTR	0.929809	0.4
methylQTL	Neanderthal	Sumba	3	144051770	cg23885431			0.781655	0.42268
methylQTL	Neanderthal	Sumba	8	21926234	cg14837598; cg03979241; cg26392737; cg04662594; cg00729699	EPB49 (DMTN)	5'UTR, within 200bp of TSS, 1st exon	0.875214	0.388889
methylQTL	Neanderthal	Sumba	10	131342129	cg07638938	MGMT	5'UTR, gene body	0.940988	0.418605
methylQTL	Neanderthal	Sumba	12	12561484	cg01091620	LOH12CR1	5'UTR	1	0.5125
methylQTL	Neanderthal	Sumba	16	72967616	cg27231624	ZFHX3	Gene body	0.875214	0.339286
methylQTL	Neanderthal	Korowai	3	76570099	cg08743428	ROBO2	5'UTR	0.945073	0.757143
methylQTL	Neanderthal	Korowai	10	27738821	cg24879812		Unclassified	0.748524	0.416667
methylQTL	Neanderthal	Korowai	14	63918446	cg07091523	PPP2R5E	3'UTR	0.808657	0.4
