## Supplemental_materials for "Genetic architecture of gene regulation in Indonesian populations identifies QTLs associated with local ancestry and archaic introgression": Supplementary Table 8.xlsx

### Sheet: Sheet1
Supplementary Table 8. Summary of eQTLs and methylQTLs that colocalize with each of the 36 hematological GWAS traits reported in the Astle et al. 2016.
	eQTLs				methylQTLs
Trait form Astle et al.	Study accession	N of eQTLs showing colocalization with PP4>0.8 and PP4/PP3>5	N of eQTLs showing robust support for colocalization with a wide range of prior probabilities	eQTL target genes for robust, significant colocalizations	N of methylQTLs showing colocalization with PP4>0.8 and PP4/PP3>5	N of methylQTLs showing robust support for colocalization with a wide range of prior probabilities	methylQTL target CpG for robust, significant colocalizations
Basophil count	GCST004618	12	3	ENSG00000064201, ENSG00000127946, ENSG00000120889	283	32	cg19089810, cg15232708, cg24254488, cg04643892, cg26371957, cg23304078, cg19692784, cg14911689, cg05578102, cg26654770, cg01201512, cg23971638, cg27535410, cg24862787, cg26816491, cg03162779, cg05608541, cg13731761, cg26598899, cg14510967, cg13186130, cg07489413, cg11525052, cg25961099, cg22909083, cg12036924, cg18303589, cg06873579, cg21419800, cg07035811, cg24530795, cg24539562
Basophil percentage of granulocytes	GCST004634	11	2	ENSG00000064201, ENSG00000127946	209	19	cg00234363, cg07403865, cg15232708, cg04643892, cg27535410, cg03162779, cg05608541, cg13731761, cg26598899, cg14510967, cg13186130, cg07489413, cg11525052, cg25961099, cg06511276, cg12036924, cg26532320, cg18303589, cg24430920
Basophil percentage of leukocytes	GCST004631	9	2	ENSG00000064201, ENSG00000127946	186	26	cg00234363, cg19960114, cg21670987, cg13399903, cg22706981, cg25696857, cg24682638, cg23816606, cg07403865, cg15232708, cg04643892, cg27535410, cg03162779, cg05608541, cg13731761, cg26598899, cg14510967, cg13186130, cg07489413, cg11525052, cg25961099, cg06511276, cg12036924, cg18303589, cg07035811, cg24430920
Eosinophil count	GCST004606	17	2	ENSG00000167768, ENSG00000125868	353	60	cg22258600, cg09597767, cg03071500, cg23326607, cg16229875, cg25046571, cg06316104, cg07370894, cg04117387, cg04015097, cg16739092, cg14801864, cg10573932, cg20102019, cg06449334, cg26161708, cg02451508, cg00417151, cg10878529, cg26840689, cg07930400, cg06203079, cg26417985, cg00753829, cg13098254, cg03931732, cg13177873, cg01569052, cg05687563, cg22477428, cg21594961, cg11268190, cg00556515, cg1…
Eosinophil percentage of granulocytes	GCST004617	16	1	ENSG00000197728	305	36	cg06781213, cg00234363, cg16229875, cg25046571, cg06316104, cg07370894, cg16368146, cg05068597, cg23516848, cg18815117, cg06652750, cg01569052, cg05687563, cg22477428, cg21594961, cg11268190, cg00556515, cg14660076, cg00274965, cg10915739, cg06511276, cg09702859, cg19465883, cg16484858, cg14004768, cg07784955, cg07001450, cg02127209, cg12402033, cg19795520, cg03549618, cg22603971, cg02964085, cg2…
Eosinophil percentage of leukocytes	GCST004600	15	2	ENSG00000197728, ENSG00000125868	338	48	cg06781213, cg05847120, cg16229875, cg25046571, cg06316104, cg07370894, cg16368146, cg06937348, cg04015097, cg16739092, cg14801864, cg10573932, cg20102019, cg26161708, cg02451508, cg00417151, cg10878529, cg26840689, cg07930400, cg06203079, cg26417985, cg00753829, cg13098254, cg03931732, cg13177873, cg05068597, cg06652750, cg01569052, cg05687563, cg22477428, cg21594961, cg00274965, cg10915739, cg0…
Grythrocyte count	GCST004601	16	0		532	67	cg00153919, cg01813171, cg17184855, cg09430946, cg06852544, cg26965779, cg14190889, cg13516209, cg26353469, cg18255335, cg12481433, cg06902219, cg17592461, cg21184204, cg02774073, cg12046183, cg27242341, cg20437876, cg26268701, cg05019905, cg13056744, cg22671410, cg15411272, cg16845367, cg26739327, cg11086883, cg00390191, cg08039587, cg16742075, cg18349863, cg19585676, cg04628742, cg04983903, cg2…
Granulocyte count	GCST004614	22	4	ENSG00000085491, ENSG00000115232, ENSG00000124788, ENSG00000120889	414	36	cg00234363, cg19089810, cg23827991, cg02622416, cg10211414, cg22965541, cg26215543, cg25849281, cg23267872, cg06972019, cg16161375, cg04773602, cg17766560, cg09533720, cg01850179, cg09660151, cg22329875, cg26532320, cg00024416, cg12018969, cg17710986, cg19739542, cg26309538, cg12569592, cg04983163, cg22242402, cg26641130, cg10363088, cg18918538, cg12050358, cg02129597, cg13574913, cg12555086, cg0…
Granulocyte percentage of myeloid white cells	GCST004608	23	5	ENSG00000130592, ENSG00000171860, ENSG00000254415, ENSG00000158773, ENSG00000115232	453	49	cg00234363, cg08488708, cg16229875, cg15232708, cg23884241, cg25952581, cg19816811, cg16880946, cg23590202, cg23827991, cg05068597, cg22709692, cg09643054, cg05060607, cg25263912, cg09907228, cg27535410, cg04736673, cg12517471, cg15940592, cg22035305, cg17281620, cg09195098, cg27213238, cg13223677, cg11389158, cg00668559, cg15787744, cg23071186, cg04891836, cg10506844, cg24140311, cg12200575, cg2…
Hematocrit	GCST004604	11	1	ENSG00000169231	319	30	cg18339359, cg00153919, cg08329113, cg02757577, cg21032476, cg23303505, cg09721423, cg22012577, cg03553308, cg18815117, cg11298343, cg19300502, cg11717701, cg07768486, cg05819613, cg15550339, cg15646096, cg24589936, cg21913888, cg09744051, cg04188877, cg14775659, cg01190459, cg04303112, cg17284124, cg18219565, cg16418800, cg25695511, cg15358372, cg27509552
Hemoglobin measurement	GCST004615	11	1	ENSG00000169231	322	34	cg18339359, cg00153919, cg08329113, cg21032476, cg23303505, cg09721423, cg22012577, cg03553308, cg04805181, cg15049005, cg24382249, cg25481157, cg26099834, cg05406088, cg12399687, cg26544870, cg18815117, cg11298343, cg11717701, cg25636439, cg09744051, cg04188877, cg17312492, cg14775659, cg19456997, cg01190459, cg04303112, cg17284124, cg18219565, cg23687206, cg21766728, cg16418800, cg25695511, cg1…
Leukocyte count	GCST004610	24	4	ENSG00000131873, ENSG00000115232, ENSG00000124788, ENSG00000120889	449	29	cg19089810, cg10181330, cg11808100, cg17608381, cg16908633, cg23827991, cg05068597, cg18576835, cg16161375, cg04773602, cg05477778, cg23454441, cg17744933, cg10226967, cg17766560, cg22329875, cg20208009, cg17710986, cg26309538, cg12569592, cg04983163, cg22242402, cg27423445, cg24539562, cg04210225, cg18918538, cg12050358, cg02129597, cg12555086
Lymphocyte count	GCST004627	25	2	ENSG00000162104, ENSG00000064547	471	51	cg19089810, cg20408074, cg26416981, cg26371957, cg23304078, cg19692784, cg14911689, cg05578102, cg26654770, cg01201512, cg23971638, cg05154234, cg14963928, cg12473706, cg10081803, cg18523689, cg10599156, cg11268190, cg00556515, cg14660076, cg18576835, cg05477778, cg23454441, cg17744933, cg10226967, cg00923880, cg12936921, cg20208009, cg18869127, cg01624173, cg09415825, cg07192082, cg14660726, cg1…
Lymphocyte percentage of leukocytes	GCST004632	22	1	ENSG00000171860	509	45	cg00234363, cg22258600, cg09597767, cg03071500, cg22473097, cg22709692, cg09643054, cg05060607, cg02622416, cg18815117, cg05802075, cg13344587, cg14718848, cg04367545, cg24140311, cg00102166, cg05477778, cg23454441, cg17744933, cg10226967, cg06530960, cg16498634, cg26532320, cg07227024, cg01624173, cg09415825, cg07192082, cg24254196, cg12569592, cg04983163, cg14222964, cg19214707, cg03810769, cg0…
Mean corpuscular hemoglobin	GCST004630	19	1	ENSG00000064201	390	50	cg09481605, cg02752441, cg21117978, cg03503812, cg14440550, cg14704941, cg00795791, cg24405174, cg17960959, cg07804024, cg23117316, cg08893839, cg23827991, cg05068597, cg08924449, cg18815117, cg20710890, cg05990366, cg18135206, cg15411840, cg07909165, cg04968944, cg03162779, cg05608541, cg13731761, cg26598899, cg14510967, cg13186130, cg07489413, cg11525052, cg25961099, cg06316758, cg13320842, cg2…
Mean corpuscular hemoglobin concentration	GCST004605	9	1	ENSG00000127831	235	22	cg02594094, cg00153919, cg02757577, cg08893839, cg08924449, cg12882968, cg04968944, cg16738646, cg06678733, cg11211951, cg19787013, cg01359534, cg15001016, cg01369914, cg12555086, cg24590565, cg00927911, cg14370568, cg12405742, cg18346634, cg25727366, cg25287272
Mean corpuscular volume	GCST004602	20	2	ENSG00000064201, ENSG00000064313	450	49	cg21117978, cg14440550, cg12020464, cg14704941, cg08893839, cg23827991, cg05068597, cg07170253, cg08924449, cg18815117, cg01495742, cg19300502, cg18135206, cg04968944, cg03162779, cg05608541, cg13731761, cg26598899, cg14510967, cg13186130, cg07489413, cg11525052, cg25961099, cg06316758, cg13320842, cg20052242, cg26452476, cg09744051, cg04188877, cg12969734, cg13015039, cg26543353, cg00770181, cg1…
Mean platelet volume	GCST004599	24	1	ENSG00000196502	409	60	cg09910271, cg19089810, cg22446784, cg04499455, cg06937348, cg00795791, cg24405174, cg17960959, cg07804024, cg23117316, cg17196155, cg13791661, cg26416981, cg26371957, cg23304078, cg19692784, cg14911689, cg05578102, cg26654770, cg01201512, cg23971638, cg21351852, cg18815117, cg01621080, cg00931491, cg12743398, cg27574817, cg00266579, cg15885274, cg05012661, cg10259872, cg13928794, cg21873971, cg2…
Monocyte count	GCST004625	26	4	ENSG00000130592, ENSG00000158773, ENSG00000035687, ENSG00000115232	570	66	cg19089810, cg17195739, cg22001279, cg08488708, cg16229875, cg11879188, cg21160290, cg22535403, cg18664965, cg00180447, cg06596521, cg01565145, cg02622647, cg00916973, cg08706170, cg22687902, cg04986373, cg25456068, cg20306265, cg25738128, cg12517471, cg09905935, cg15940592, cg22035305, cg09195098, cg27213238, cg13223677, cg11389158, cg26256159, cg11938624, cg08748013, cg15779457, cg16908123, cg1…
Monocyte percentage of leukocytes	GCST004609	27	4	ENSG00000130592, ENSG00000171860, ENSG00000160310, ENSG00000115232	486	58	cg00234363, cg08488708, cg16229875, cg23884241, cg25952581, cg19816811, cg16880946, cg23590202, cg11662791, cg10884544, cg22709692, cg09643054, cg05060607, cg21922841, cg25263912, cg09907228, cg04736673, cg12517471, cg15940592, cg22035305, cg02697106, cg10111084, cg17281620, cg09195098, cg27213238, cg13223677, cg11389158, cg12996171, cg00668559, cg15787744, cg01992280, cg04891836, cg18210511, cg1…
Myeloid while cell count	GCST004626	22	5	ENSG00000131873, ENSG00000085491, ENSG00000115232, ENSG00000124788, ENSG00000120889	422	29	cg00234363, cg19089810, cg03693492, cg23827991, cg02622416, cg16161375, cg24323958, cg04773602, cg17766560, cg09533720, cg05331562, cg22329875, cg00024416, cg17710986, cg19739542, cg26309538, cg12569592, cg04983163, cg22242402, cg10363088, cg23087944, cg18918538, cg12050358, cg02129597, cg13574913, cg12555086, cg01788910, cg19312314, cg02644491
Neutrophil count	GCST004629	21	5	ENSG00000171860, ENSG00000085491, ENSG00000115232, ENSG00000124788, ENSG00000120889	395	36	cg00234363, cg19089810, cg23827991, cg09643054, cg05060607, cg02622416, cg05835009, cg10211414, cg22965541, cg26215543, cg25849281, cg06972019, cg16161375, cg04773602, cg17766560, cg09533720, cg01850179, cg22329875, cg00024416, cg12018969, cg17710986, cg00983705, cg26309538, cg12569592, cg04983163, cg22242402, cg26641130, cg10363088, cg18918538, cg12050358, cg02129597, cg13574913, cg12555086, cg0…
Neutrophil percentage of granulocytes	GCST004623	12	1	ENSG00000197728	291	33	cg00234363, cg16229875, cg25046571, cg06316104, cg07370894, cg23827991, cg05068597, cg23516848, cg18815117, cg01569052, cg05687563, cg22477428, cg21594961, cg11268190, cg00556515, cg14660076, cg14172108, cg00274965, cg10915739, cg06511276, cg09702859, cg19465883, cg16484858, cg14004768, cg07784955, cg07001450, cg19795520, cg03549618, cg02556928, cg13445575, cg02964085, cg24530795, cg23873735
Neutrophil percentage of white cells	GCST004633	21	2	ENSG00000171860, ENSG00000064012	494	34	cg00234363, cg16229875, cg07403865, cg15232708, cg26371957, cg23304078, cg19692784, cg14911689, cg05578102, cg26654770, cg01201512, cg23971638, cg05068597, cg22709692, cg09643054, cg05060607, cg02622416, cg18815117, cg05835009, cg14718848, cg07227024, cg11646240, cg04281994, cg01624173, cg09415825, cg07192082, cg24254196, cg03881738, cg12569592, cg04983163, cg24530795, cg20261379, cg11535692, cg1…
Platelet distribution width	GCST004616	25	4	ENSG00000148484, ENSG00000126787, ENSG00000123838, ENSG00000145703	347	42	cg06828117, cg26416981, cg26371957, cg23304078, cg19692784, cg14911689, cg05578102, cg26654770, cg01201512, cg23971638, cg19014480, cg15541635, cg21351852, cg15885274, cg05012661, cg26084141, cg10259872, cg20471013, cg13928794, cg21873971, cg02891046, cg17668115, cg10220153, cg20784950, cg04757492, cg25475366, cg22822867, cg21900799, cg08090367, cg02774632, cg03699426, cg09995544, cg20726646, cg2…
Platelet count	GCST004603	21	2	ENSG00000196502, ENSG00000064012	520	80	cg17213462, cg24955682, cg03118604, cg23376846, cg10181330, cg10821226, cg03863342, cg03861427, cg01362455, cg20114890, cg23681866, cg26121931, cg24838316, cg11808100, cg25637655, cg17608381, cg04126584, cg00175423, cg14357455, cg15935070, cg17420470, cg23752348, cg16908633, cg04588336, cg26416981, cg26371957, cg23304078, cg19692784, cg14911689, cg05578102, cg26654770, cg01201512, cg23971638, cg2…
Plateletcrit	GCST004607	20	1	ENSG00000064012	485	52	cg19089810, cg24020152, cg00795791, cg24405174, cg17960959, cg07804024, cg23117316, cg26416981, cg26371957, cg23304078, cg19692784, cg14911689, cg05578102, cg26654770, cg01201512, cg23971638, cg23827991, cg05068597, cg16659184, cg14963928, cg12473706, cg08442701, cg06177555, cg06184522, cg13768579, cg05473599, cg05614161, cg10211414, cg22965541, cg26215543, cg25849281, cg06972019, cg06899483, cg0…
Red cell distribution width	GCST004621	24	1	ENSG00000113504	365	37	cg21514349, cg24284378, cg26774660, cg22521310, cg02757577, cg18007127, cg01157951, cg00501919, cg18815117, cg10295595, cg19300502, cg22902669, cg09550293, cg09660151, cg05242494, cg09744051, cg04188877, cg09892774, cg26543353, cg12559170, cg23115083, cg17969789, cg00420510, cg26213438, cg06637017, cg11577329, cg10201382, cg18677871, cg21123417, cg13681701, cg02762475, cg16163535, cg14596589, cg2…
High light scatter reticulocyte count	GCST004611	18	1	ENSG00000076864	321	52	cg12666336, cg24147428, cg00153919, cg02752441, cg02757577, cg05844821, cg21032476, cg23303505, cg09721423, cg22012577, cg03553308, cg01517384, cg14364316, cg08893839, cg18815117, cg20306265, cg25738128, cg04685302, cg24090628, cg02148024, cg19980771, cg22607760, cg22902669, cg16417118, cg07412254, cg23006519, cg21406402, cg11455444, cg23689428, cg09702859, cg23217680, cg26749682, cg26543353, cg1…
High light scatter reticulocyte count	GCST004612	21	1	ENSG00000076864	342	50	cg12666336, cg24147428, cg02752441, cg05844821, cg21032476, cg23303505, cg09721423, cg22012577, cg03553308, cg01517384, cg14364316, cg08893839, cg01093476, cg18815117, cg20306265, cg25738128, cg04685302, cg02148024, cg19980771, cg22607760, cg22902669, cg16417118, cg07412254, cg23006519, cg21406402, cg11455444, cg23689428, cg09702859, cg23609402, cg23217680, cg26543353, cg13540225, cg15272433, cg1…
Reticulocyte fraction of red cells	GCST004619	19	1	ENSG00000076864	313	29	cg00153919, cg02752441, cg02757577, cg21032476, cg23303505, cg09721423, cg22012577, cg03553308, cg14364316, cg08893839, cg13974855, cg20306265, cg25738128, cg04685302, cg02148024, cg22607760, cg02317306, cg15451698, cg09702859, cg23609402, cg23217680, cg26749682, cg26543353, cg14775659, cg10346658, cg15001016, cg01369914, cg15358372, cg12405742
Reticulocyte count	GCST004622	24	0		311	36	cg00153919, cg02752441, cg02757577, cg21032476, cg23303505, cg09721423, cg22012577, cg03553308, cg26362263, cg14364316, cg08893839, cg18815117, cg20306265, cg25738128, cg04685302, cg02148024, cg19980771, cg22607760, cg02317306, cg16670446, cg16417118, cg15451698, cg09702859, cg23609402, cg23217680, cg09744051, cg12969734, cg26749682, cg26543353, cg14775659, cg10346658, cg15001016, cg01369914, cg1…
Immature fraction of reticulocytes	GCST004628	17	1	ENSG00000076864	300	30	cg12666336, cg24147428, cg02752441, cg10595298, cg07163603, cg14018363, cg17590657, cg01517384, cg18815117, cg20710890, cg20306265, cg25738128, cg24090628, cg02148024, cg22607760, cg22902669, cg20171775, cg26543353, cg13540225, cg15272433, cg15111531, cg11302401, cg14775659, cg21243944, cg10346658, cg23727505, cg08772003, cg24590565, cg00927911, cg12405742
Sum of basophil neutrophil counts	GCST004620	21	5	ENSG00000171860, ENSG00000085491, ENSG00000115232, ENSG00000124788, ENSG00000120889	403	37	cg00234363, cg19089810, cg23827991, cg09643054, cg05060607, cg02622416, cg05835009, cg10211414, cg22965541, cg26215543, cg25849281, cg23267872, cg06972019, cg16161375, cg04773602, cg17766560, cg09533720, cg01850179, cg22329875, cg00024416, cg12018969, cg17710986, cg00983705, cg26309538, cg12569592, cg04983163, cg22242402, cg26641130, cg10363088, cg18918538, cg12050358, cg02129597, cg13574913, cg1…
Sum of eosinophil and basophil counts	GCST004624	17	1	ENSG00000115232	395	53	cg19089810, cg22258600, cg09597767, cg03071500, cg23326607, cg16229875, cg25046571, cg06316104, cg07370894, cg04015097, cg16739092, cg14801864, cg10573932, cg20102019, cg26161708, cg02451508, cg00417151, cg10878529, cg26840689, cg07930400, cg06203079, cg26417985, cg00753829, cg13098254, cg03931732, cg13177873, cg18815117, cg01569052, cg05687563, cg22477428, cg21594961, cg16185996, cg11268190, cg0…
Sum of neutrophil and eosinophil counts	GCST004613	22	4	ENSG00000085491, ENSG00000115232, ENSG00000124788, ENSG00000120889	408	34	cg00234363, cg19089810, cg23827991, cg02622416, cg10211414, cg22965541, cg26215543, cg25849281, cg23267872, cg06972019, cg16161375, cg04773602, cg17766560, cg09533720, cg01850179, cg22329875, cg00024416, cg12018969, cg17710986, cg19739542, cg26309538, cg12569592, cg04983163, cg22242402, cg26641130, cg10363088, cg18918538, cg12050358, cg02129597, cg13574913, cg12555086, cg01788910, cg19312314, cg0…
