## Supplemental_materials for "Genetic architecture of gene regulation in Indonesian populations identifies QTLs associated with local ancestry and archaic introgression": Supplementary Table 9.xlsx

### Sheet: Sheet1
Supplementary Table 9. Qualities of the Denisovan driven methylQTLs that colocalize with platelet count GWAS.
	cg24955682	cg03118604	cg03861427	cg23681866
Chr	6	6	6	6
Position	29815805	29818079	29855325	29895175
Top methylVariant	rs2734989;rs114381227	rs17179108;rs115100128	rs3888781;rs144269133	rs1736934;rs115371574
Top methylVariant position	29812643	29798642	29799383	29794482
Uniquely mappable with kmers 24, 36, 50, 100 (y/n)	y, y, y, y	y, y, y, y	n, y, y, y	y, y, y, y
Read depth	36573	33298	29492	37373
MAF	0.243	0.193	0.161	0.302
Distance from the CpG	-3163	-19438	-55943	-100694
methylQTL slope	-0.657949	-0.797068	-0.689647	0.88367
Correlation with the # of inferred Denisovan alleles, R2	0.728663	0.901618	0.901618	0.857052
Top eQTL nominal association	ZFP57 (p=3.42796e-05)	ZFP57 (p=1.87132e-05)	ZFP57 (p=1.96943e-05)	ZFP57 (p=5.85936e-06)
