## Supplemental_materials for "Genetic architecture of gene regulation in Indonesian populations identifies QTLs associated with local ancestry and archaic introgression": Supplementary Table 10.xlsx

### Sheet: CpG_megablast
Supplemetary Table 10. Results from megablast mapping of CpG forward sequences to the human reference genome.
CpG	Description	Max Score	Total Score	Query Cover	E value	% indentity	Accession
cg23681866	Homo sapiens chromosome 6, GRCh37.p13 Primary Assembly	219	830	1	4e-55	99.18	NC_000006.11
	Homo sapiens chromosome 6 genomic contig, GRCh37.p13 alternate locus group ALT_REF_LOCI_4	219	1065	1	4e-55	99.18	NT_167246.1
	Homo sapiens chromosome 6 genomic patch of type FIX, GRCh37.p13 PATCHES HG1322_PATCH	213	538	1	2e-53	98.36	NW_003871063.1
	Homo sapiens chromosome 6 genomic contig, GRCh37.p13 alternate locus group ALT_REF_LOCI_7	213	821	1	2e-53	98.36	NT_167249.1
	Homo sapiens chromosome 6 genomic contig, GRCh37.p13 alternate locus group ALT_REF_LOCI_6	213	940	1	2e-53	98.36	NT_167248.1
	Homo sapiens chromosome 6 genomic contig, GRCh37.p13 alternate locus group ALT_REF_LOCI_3	213	830	1	2e-53	98.36	NT_167245.1
	Homo sapiens chromosome 6 genomic contig, GRCh37.p13 alternate locus group ALT_REF_LOCI_2	213	914	1	2e-53	98.36	NT_113891.2
	Homo sapiens chromosome 6 genomic contig, GRCh37.p13 alternate locus group ALT_REF_LOCI_1	213	659	1	2e-53	98.36	NT_167244.1
	Homo sapiens chromosome 6 genomic contig, GRCh37.p13 alternate locus group ALT_REF_LOCI_5	132	469	1	5e-29	86.18	NT_167247.1
cg03118604	Homo sapiens chromosome 6, GRCh37.p13 Primary Assembly	219	219	1	4e-55	99.18	NC_000006.11
	Homo sapiens chromosome 6 genomic contig, GRCh37.p13 alternate locus group ALT_REF_LOCI_7	213	213	1	2e-53	98.36	NT_167249.1
	Homo sapiens chromosome 6 genomic contig, GRCh37.p13 alternate locus group ALT_REF_LOCI_6	213	213	1	2e-53	98.36	NT_167248.1
	Homo sapiens chromosome 6 genomic patch of type FIX, GRCh37.p13 PATCHES HG1322_PATCH	207	207	1	8e-52	97.54	NW_003871063.1
	Homo sapiens chromosome 6 genomic contig, GRCh37.p13 alternate locus group ALT_REF_LOCI_2	207	207	1	8e-52	97.54	NT_113891.2
	Homo sapiens chromosome 6 genomic contig, GRCh37.p13 alternate locus group ALT_REF_LOCI_5	202	202	1	4e-50	96.72	NT_167247.1
	Homo sapiens chromosome 6 genomic contig, GRCh37.p13 alternate locus group ALT_REF_LOCI_4	202	202	1	4e-50	96.72	NT_167246.1
	Homo sapiens chromosome 6 genomic contig, GRCh37.p13 alternate locus group ALT_REF_LOCI_3	202	202	1	4e-50	96.72	NT_167245.1
cg24955682	Homo sapiens chromosome 6 genomic patch of type FIX, GRCh37.p13 PATCHES HG1322_PATCH	219	219	1	4e-55	99.18	NW_003871063.1
	Homo sapiens chromosome 6, GRCh37.p13 Primary Assembly	219	219	1	4e-55	99.18	NC_000006.11
	Homo sapiens chromosome 6 genomic contig, GRCh37.p13 alternate locus group ALT_REF_LOCI_6	219	219	1	4e-55	99.18	NT_167248.1
	Homo sapiens chromosome 6 genomic contig, GRCh37.p13 alternate locus group ALT_REF_LOCI_5	219	219	1	4e-55	99.18	NT_167247.1
	Homo sapiens chromosome 6 genomic contig, GRCh37.p13 alternate locus group ALT_REF_LOCI_4	219	219	1	4e-55	99.18	NT_167246.1
	Homo sapiens chromosome 6 genomic contig, GRCh37.p13 alternate locus group ALT_REF_LOCI_3	219	219	1	4e-55	99.18	NT_167245.1
	Homo sapiens chromosome 6 genomic contig, GRCh37.p13 alternate locus group ALT_REF_LOCI_2	219	219	1	4e-55	99.18	NT_113891.2
	Homo sapiens chromosome 6 genomic contig, GRCh37.p13 alternate locus group ALT_REF_LOCI_7	207	207	1	8e-52	97.54	NT_167249.1
cg03861427	Homo sapiens chromosome 6, GRCh37.p13 Primary Assembly	219	477	1	4e-55	99.18	NC_000006.11
	Homo sapiens chromosome 6 genomic contig, GRCh37.p13 alternate locus group ALT_REF_LOCI_7	206	459	1	3e-51	97.52	NT_167249.1
	Homo sapiens chromosome 6 genomic contig, GRCh37.p13 alternate locus group ALT_REF_LOCI_6	206	340	1	3e-51	97.52	NT_167248.1
	Homo sapiens chromosome 6 genomic contig, GRCh37.p13 alternate locus group ALT_REF_LOCI_5	206	325	1	3e-51	97.52	NT_167247.1
	Homo sapiens chromosome 6 genomic contig, GRCh37.p13 alternate locus group ALT_REF_LOCI_4	206	459	1	3e-51	97.52	NT_167246.1
	Homo sapiens chromosome 6 genomic contig, GRCh37.p13 alternate locus group ALT_REF_LOCI_3	206	465	1	3e-51	97.52	NT_167245.1
	Homo sapiens chromosome 6 genomic patch of type FIX, GRCh37.p13 PATCHES HG1322_PATCH	202	347	1	4e-50	97.48	NW_003871063.1
	Homo sapiens chromosome 6 genomic contig, GRCh37.p13 alternate locus group ALT_REF_LOCI_2	202	466	1	4e-50	97.48	NT_113891.2
	Homo sapiens chromosome 6 genomic contig, GRCh37.p13 alternate locus group ALT_REF_LOCI_1	202	466	1	4e-50	97.48	NT_167244.1
